# *Ustilago maydis* infection reshapes the maize phyllosphere microbiome through antimicrobial effectors and host metabolic reprogramming

**DOI:** 10.64898/2026.03.27.714703

**Authors:** Zarah Sorger, Sarah Daher, Frowin Reichhardt, Bilal Ökmen, Nadine Töpfer, Gunther Doehlemann

**Author notes:** contributed equally (Zarah Sorger, Sarah Daher).

## Abstract

Plant-associated microbial communities play a critical role in plant health and disease resistance, but the mechanisms which reshape these communities during pathogen infection are poorly understood. In this study, we investigated how infection of maize by the smut fungus *Ustilago maydis* is functionally linked with the bacterial phyllosphere microbiome and explored the role of an antimicrobial effector GH25 in fungal infection. Using a combination of culture-dependent and culture-independent approaches, we compared the leaf microbiomes of infected and uninfected plants. We observed a significant increase in microbial abundance and pronounced shifts in community composition and identified distinct health-associated (HCom) and disease-associated (DCom) bacterial communities. To assess whether *U. maydis* directly manipulates the microbiome, we tested the antimicrobial activity of the antimicrobial effector GH25 against isolated strains. Notably, all HCom bacteria were sensitive to GH25 and co-inoculation of HCom bacteria with a *U. maydis* Δ*gh25* knockout mutant significantly reduced fungal virulence. In contrast, DCom exhibited minimal sensitivity to *U. maydis* and did not affect the virulence of *U. maydis* Δ*gh25*. Genome-scale metabolic community modelling coupled with functional profiling revealed infection-associated shifts in predicted metabolic potential, consistent with *U. maydis* induced leaf tumors being strong sink tissues. Together, this work shows that *U. maydis* infection reshapes the maize phyllosphere microbiome through a combination of effector-mediated antimicrobial activity and host metabolic reprogramming.
