## Supplementary Dataset 2 for "*Ustilago maydis* infection reshapes the maize phyllosphere microbiome through antimicrobial effectors and host metabolic reprogramming"

### Sheet: Tabelle1
Sample_Name	chao1	dominance	goods_coverage	observed_features	pielou_e	shannon	simpson
Epi.mock1	2086.58	0.029	0.997	1968	0.64	7.007	0.971
Epi.mock2	2581.23	0.02	0.998	2508	0.703	7.942	0.98
Epi.mock3	3153.54	0.008	0.996	2919	0.764	8.793	0.992
Epi.mock4	2826.2	0.007	0.998	2725	0.783	8.931	0.993
Epi.inf1	732.567	0.068	0.999	719	0.518	4.92	0.932
Epi.inf2	347.8	0.161	0.999	316	0.461	3.824	0.839
Epi.inf3	760.119	0.109	0.998	661	0.491	4.604	0.891
Epi.inf4	884.558	0.053	0.998	783	0.545	5.243	0.947
Endo.S.mock1	4254.53	0.005	0.998	4211	0.837	10.072	0.995
Endo.S.mock2	1315.65	0.006	1	1305	0.878	9.085	0.994
Endo.S.mock3	4950.9	0.003	0.997	4871	0.861	10.545	0.997
Endo.S.mock4	4162.3	0.002	0.998	4103	0.883	10.602	0.998
Endo.S.inf1	316.077	0.21	1	308	0.494	4.085	0.79
Endo.S.inf2	198	0.198	1	191	0.431	3.268	0.802
Endo.S.inf3	715.404	0.383	0.998	531	0.292	2.647	0.617
Endo.S.inf4	702.714	0.354	0.998	555	0.253	2.303	0.646
Endo.W.mock1	4676.68	0.003	0.997	4593	0.866	10.54	0.997
Endo.W.mock2	4841.76	0.002	0.997	4772	0.873	10.672	0.998
Endo.W.mock3	3943.34	0.002	0.998	3890	0.888	10.594	0.998
Endo.W.mock4	3776.47	0.002	0.998	3721	0.886	10.506	0.998
Endo.W.inf1	411.013	0.098	0.999	374	0.481	4.113	0.902
Endo.W.inf2	111.5	0.4	1	95	0.325	2.136	0.6
Endo.W.inf3	325.667	0.089	1	304	0.513	4.227	0.911
Endo.W.inf4	108.75	0.129	1	108	0.541	3.654	0.871
Whole.mock1	258.75	0.385	1	258	0.441	3.534	0.615
Whole.mock2	1348.32	0.015	0.999	1329	0.821	8.515	0.985
Whole.mock3	4964.97	0.002	0.997	4872	0.867	10.619	0.998
Whole.mock4	4246.33	0.005	0.998	4171	0.848	10.203	0.995
Whole.inf1	1466.78	0.358	0.996	1096	0.282	2.844	0.642
Whole.inf2	799.295	0.209	0.998	621	0.377	3.498	0.791
Whole.inf3	665.176	0.309	0.998	526	0.296	2.674	0.691
Whole.inf4	1773.08	0.19	0.997	1653	0.382	4.08	0.81
