## Supplementary Dataset 3 for "*Ustilago maydis* infection reshapes the maize phyllosphere microbiome through antimicrobial effectors and host metabolic reprogramming"

### Sheet: Isolate ID
Isolate ID	Host plant	Isolate type	Sequence
#2_Ureibacillus sp.1	Um infected GB seedlings	Endophyte	GGACGGGTGAGTAACACGTGGGCAACCTGCCCTATAGTTGGGGATAACTCCGGGAAACCGGGGCTAATACCGAATGATACATTCCATCTCCTGTTGGAATGTTGAAAGATGGTTTACGCTATCGCTATAGGATGGGCCCGCGGCGCATTAGCTAGTTGGTGAGGTAACGGCTCACCAAGGCGACGATGCGTAGCCGACCTGAGAGGGTGATCGGCCACACTGGGACTGAGACACGGCCCAGACTCCTACGGGAGGCAGCAGTAGGGAATCTTCCACAATGGGCGAAAGCCTGATGGAGCAACGCCGCGTGAGTGAAGAAGGTTTTCGGATCGTAAAACTCTGTTGTAAGGGAAGAACAAGTACAGTAGTAACTGGCTGTACCTTGACGGTACCTTATTA…
#3_Brevundimonas sp.1	Mock GB seedlings	Endophyte	TACCGAATGTGCCCTTCGGGGGAAAGATTTATCGCCATTAGAGCGGCCCGCGTCTGATTAGCTAGTTGGTGAGGTAAAGGCTCACCAAGGCGACGATCAGTAGCTGGTCTGAGAGGATGATCAGCCACATTGGGACTGAGACACGGCCCAAACTCCTACGGGAGGCAGCAGTGGGGAATCTTGCGCAATGGGCGAAAGCCTGACGCAGCCATGCCGCGTGAATGATGAAGGTCTTAGGATTGTAAAATTCTTTCAGTAGGGACGATAATGACGGTACCTACAGAAGAAGCCCCGGCTAACTTCGTGCCAGCAGCCGCGGTAATACGAAGGGGGCTAGCGTTGCTCGGAATTACTGGGCGTAAAGGGAGCGTAGGCGGACATTTAAGTCAGGGGTGAAAT…
#4_Brevundimonas sp.2	Mock GB seedlings	Endophyte	CTCAAAGGAATTGACGGGGGCCCGCACAAGCGGTGGAGCATGTGGTTTAATTCGAAGCAACGCGCAGAACCTTACCACCTTTTGACATGCCTGGACCGCCAGAGAGATCTGGCTTTCTCTTCGGAGACTAGGACACAGGTGCTGCATGGCTGTCGTCAGCTCGTGTCGTGAGATGTTGGGTTAAGTCCCGCAACGAGCGCAACCCTCGCCATTAGTTGCCATCATTTAGTTGGGAACTCTAATGGGACTGCCGGTGCTAAGCCGGAGGAAGGT
#5_Janibacter melonis	Mock GB seedlings	Endophyte	TTGACGGGGGCCCGCACAAGCGGCGGAGCATGCGGATTAATTCGATGCAACGCGAAGAACCTTACCAAGGCTTGACATATACCGGAAACATCCAGAGATGGGTGCCCCTTTTGGTCGGTATACAGGTGGTGCATGGTTGTCGTCAGCTCGTGTCGTGAGATGTTGGGTTAAGTCCCGCAACGAGCGCAACCCTCGTTCTATGTTGCCAGCACGTCATGGTGGGGACTCATAGGAGACTGCCGGGGTCAACTC
#6_Neobacillus sp.1	Adult Ky21 maize	Endophyte	CCATGCACCACCTGTCACTCTGTCCCCCGAAGGGGAACGTCCTATCTCTAGGAGTGTCAGAGGATGTCAAGACCTGGTAAGGTTCTTCGCGTTGCTTCGAATTAAACCACATGCTCCACCGCTTGTGCGGGCCCCCGTCAATTCCTTTGAGTTTCAGCCTTGCGGCCGTACTCCCCAGGCGGAGTGCTTAATGCGTTAGCTGCAGCACTAAAGGGCGGAAACCCTCTAACACTTAGCACTCATCGTTTACGGCGTGGACTACCAGGGTAC
#7_Neobacillus sp.2	Mock GB seedlings	Endophyte	TTGACGGGGGCCCGCACAAGCGGTGGAGCATGTGGTTTAATTCGAAGCAACGCGAAGAACCTTACCAGGTCTTGACATCTCCTGACAACCCTAGAGATAGGGCGTTCCCCTTCGGGGGACAGGATGACAGGTGGTGCATGGTTGTCGTCAGCTCGTGTCGTGAGATGTTGGGTTAAGTCCCGCAACGAGCGCAACCCTTGATCTTAGTTGCCAGCATTAAGTTGGGCACTCTAAGGTGACTGCCGGTGAC
#8_Mesobacillus sp.1	Mock GB seedlings	Endophyte	GGATGTCAAGACCTGGTAAGGTTCTTCGCGTTGCTTCGAATTAAACCACATGCTCCACCGCTTGTGCGGGCCCCCGTCAATTCCTTTGAGTTTCAGCCTTGCGGCCGTACTCCCCAGGCGGAGTGCTTAATGCGTTTGCTGCAGCACTAAAGGGCGGAAACCCTCTAACACTTAGCACTCATCGTTTACGGCGTGGACTACCA
#9_Chryseobacterium sp.1	Mock GB seedlings	Endophyte	GGAATTGACGGGGGCCCGCACAAGCGGTGGATTATGTGGTTTAATTCGATGATACGCGAGGAACCTTACCAAGGCTTAAATGGGAATTGACAGGTTTAGAAATAGACTTTTCTTCGGACAATTTTCAAGGTGCTGCATGGTTGTCGTCAGCTCGTGCCGTGAGGTGTTAGGTTAAGTCCTGCAACGAGCGCAACCCCTGTCACTAGTTGCTAGCATTAAGTTGAGGACTCTAGTGAGACTGCCTACGC
#10_Chryseobacterium sp.2	Mock GB seedlings	Endophyte	TTGACGGGGGCCCGCACAAGCGGTGGATTATGTGGTTTAATTCGATGATACGCGAGGAACCTTACCAAGGCTTAAATGGGAAATGACAGGCTTAGAAATAGGCTCTTCTTCGGACATTTTTCAAGGTGCTGCATGGTTGTCGTCAGCTCGTGCCGTGAGGTGTTAGGTTAAGTCCTGCAACGAGCGCAACCCCTGTCACTAGTTGCTAACATTCAGTTGAGGACTCTAGTGAGACTGCCTACGCAAGTAGAGAGGAA
#11_Chryseobacterium sp.3	Mock GB seedlings	Endophyte	AGCTGACGACAACCATGCAGCACCTTGAAAATTGCCCGAAGGAAAGTCTATTTCTAAACCGATCAATTCCCATTTAAGCCTTGGTAAGGTTCCTCGCGTATCATCGAATTAAACCACATAATCCACCGCTTGTGCGGGCCCCCGTCAATTCCTTTGAGTTTCATTCTTGCGAACGTACTCCCCAGGTGGCTAACTTATCACTTTCGCTTAGTCTCTGAACCCGAAAGCCCAAAAACGAGTTAGCATCGTTTACGGCGTGGACTACCAGGGTATC
#12_Chryseobacterium sp.4	Mock GB seedlings	Endophyte	GCACAAGCGGTGGATTATGTGGTTTAATTCGATGATACGCGAGGAACCTTACCAAGACTTAAATGGGAATTGACAGGTTTAGAAATAGACTCTCCTTCGGGCAATTTTCAAGGTGCTGCATGGTTGTCGTCAGCTCGTGCCGTGAGGTGTTAGGTTAAGTCCTGCAACGAGCGCAACCCCTGTCACTAGTTGCTAACATTAAGTTGAGGACTCTAGTGAGACTGCCTACGCAAGTAGAGAGGAAGGT
#13_Chryseobacterium sp.4	Um infected GB seedlings	Endophyte	TTTAAGTCTTGGTAAGGTTCCTCGCGTATCATCGAATTAAACCACATAATCCACCGCTTGTGCGGGCCCCCGTCAATTCCTTTGAGTTTCATTCTTGCGAACGTACTCCCCAGGTGGCTAACTTATCACTTTCGCTTGGTCTCTGAAGCTTGCGCCCCAAAAACGAGTTAGCATCGTTTACGGCGTGGACTACCA
#14_Chryseobacterium sp.5	Um infected GB seedlings	Endophyte	AGATTAATACCCCATAATATATTAGATGGCATCATTTGATATTGAAAACTCCGGTGGATAGAGATGGGCACGCGCAAGATTAGATAGTTGGTGAGGTAACGGCTCACCAAGTCAATGATCTTTAGGGGTCCTGAGAGGGAGATCCCCCACACTGGTACTGAGACACGGACCAGACTCCTACGGGAGGCAGCAGTGAGGAATATTGGACAATGGGTGAAAGCCTGATCCAGCCATCCCGCGTGAAGGATGACGGTCCTATGGATTGTAAACTTCTTTTGTATAGGGATAAACCTAGATACGTGTATCTAGCTGAAGGTACTATACGAATAAGCACCGGCTAACTCCGTGCCAGCAGCCGCGGTAATACGGAGGGTGCAAGCGTTATCCGGATTTATTGGG…
#15_Metabacillus idriensis	Um infected GB seedlings	Endophyte	GACTGAAACTCAAAGGAATTGACGGGGGCCCGCACAAGCGGTGGAGCATGTGGTTTAATTCGAAGCAACGCGAAGAACCTTACCAGGTCTTGACATCCTTTGCCACTTCTAGAGATAGAAGGTTCCCCTTCGGGGGACAAAGTGACAGGTGGTGCATGGTTGTCGTCAGCTCGTGTCGTGAGATGTTGGGTTAAGTCCCGCAACGAGCGCAACCCTTGATCTTAGTTGCCAGCATTCAGTTGGGCACTCTAAGGTGACTGCCGGTGACAAACCGGAGGAAGGTG
#16_Metabacillus idriensis	Adult Ky21 maize	Endophyte	GCACAAGCGGTGGAGCATGTGGTTTAATTCGAAGCAACGCGAAGAACCTTACCAGGTCTTGACATCCTTTGCCACTTCTAGAGATAGAAGGTTCCCCTTCGGGGGACAAAGTGACAGGTGGTGCATGGTTGTCGTCAGCTCGTGTCGTGAGATGTTGGGTTAAGTCCCGCAACGAGCGCAACCCTTGATCTTAGTTGCCAGCATTCAGTTGGGCACTCTAAGGTGACTGCCGGTGACAAACCGGA
#17_Metabacillus galliciensis	Mock GB seedlings	Endophyte	GACTGAAACTCAAAGGAATTGACGGGGGCCCGCACAAGCGGTGGAGCATGTGGTTTAATTCGAAGCAACGCGAAGAACCTTACCAGGTCTTGACATCCCATGACAACTCTAGAGATAGAGCGTTCCCCTTCGGGGGACATGGTGACAGGTGGTGCATGGTTGTCGTCAGCTCGTGTCGTGAGATGTTGGGTTAAGTCCCGCAACGAGCGCAACCCTTGATCTTAGTTGCCAGCATTTAGTTGGGCACTCTAAGGTGACTGCCGGTGACAAACCGGAGGAAGGT
#18_Metabacillus sp.3	Adult Ky21 maize	Endophyte	GATCAAGGGTTGCGCTCGTTGCGGGACTTAACCCAACATCTCACGACACGAGCTGACGACAACCATGCACCACCTGTCACTTCGTCCCCCGAAGGGGAACCTTCTATCTCTAGAAGTAGCGAAGGATGTCAAGACCTGGTAAGGTTCTTCGCGTTGCTTCGAATTAAACCACATGCTCCACCGCTTGTGCGGGCCCCCGTCAATTCCTTTGAGTTTCAGTCTTGCGACCGTACTCCCCAGGCGGAGTGCTTAATGCGTTTGCTGCAGCACTAAAGGGCGGAAACCCTCTAACACTTAGCACTCATCGTTTACGGCGTGGACTACCAGGGT
#19_Dermacoccus sp.1	Um infected GB seedlings	Endophyte	CCCGCACAAGCGGCGGAGCATGCGGATTAATTCGATGCAACGCGAAGAACCTTACCAAGGCTTGACATACACCGGAATCATGCAGAGATGTGTGCGTCTTCGGACTGGTGTACAGGTGGTGCATGGTTGTCGTCAGCTCGTGTCGTGAGATGTTGGGTTAAGTCCCGCAACGAGCGCAACCCTCGTTCCATGTTGCCAGCACGTGATGGTGGGGACTCATGGGAGACTGCCGGGGTCAACTC
#20_Paenisporosarcina sp.1	Um infected GB seedlings	Endophyte	ATCAAGGGTTGCGCTCGTTGCGGGACTTAACCCAACATCTCACGACACGAGCTGACGACAACCATGCACCACCTGTCACCACTGTCCCCGAAGGGAAAAGCATATCTCTATGCCGGTCAGTGGGATGTCAAGACCTGGTAAGGTTCTTCGCGTTGCTTCGAATTAAACCACATGCTCCACCGCTTGTGCGGGCCCCCGTCAATTCCTTTGAGTTTCAGCCTTGCGGCCGTACTCCCCAGGCGGAGTGCTTAATGCGTTAGCTGCAGCACTAAGGGGCGGAAACCCCCTAACACTTAGCACTCATCGTTTACGGCGTGGACTACCA
#21_Paenisporosarcina sp.1	Mock GB seedlings	Endophyte	TTGACGGGGGCCCGCACAAGCGGTGGAGCATGTGGTTTAATTCGAAGCAACGCGAAGAACCTTACCAGGTCTTGACATCCCACTGACCGGCATAGAGATATGCTTTTCCCTTCGGGGACAGTGGTGACAGGTGGTGCATGGTTGTCGTCAGCTCGTGTCGTGAGATGTTGGGTTAAGTCCCGCAACGAGCGCAACCCTTGATCTTAGTTGCCAGCATTTAGTTGGGCACTCTAAGGTGACTGCCGGTGACAAACCGGA
#22_Paenisporosarcina sp.1	Adult Ky21 maize	Endophyte	TTGCGCTCGTTGCGGGACTTAACCCAACATCTCACGACACGAGCTGACGACAACCATGCACCACCTGTCACCACTGTCCCCGAAGGGAAAAGCATATCTCTATGCCGGTCAGTGGGATGTCAAGACCTGGTAAGGTTCTTCGCGTTGCTTCGAATTAAACCACATGCTCCACCGCTTGTGCGGGCCCCCGTCAATTCCTTTGAGTTTCAGCCTTGCGGCCGTACTCCCCAGGCGGAGTGCTTAATGCGTTAGCTGCAGCACTAAGGGGCGGAAACCCCCTAACACTTAGCACTCATCGTTTACGGCGTGGACTACCA
#23_Paenisporosarcina sp.2	Adult Ky21 maize	Endophyte	TTAGTGCTGCAGCTAACGCATTAAGCACTCCGCCTGGGGAGTACGGCCGCAAGGCTGAAACTCAAAGGAATTGACGGGGGCCCGCACAAGCGGTGGAGCATGTGGTTTAATTCGAAGCAACGCGAAGAACCTTACCAGGTCTTGACATCCCACTGACCGGCATAGAGATATGCTTTTCCCTTCGGGGACAGTGGTGACAGGTGGTGCATGGTTGTCGTCAGCTCGTGTCGTGAGATGTTGGGTTAAGTCCCGCAACGAGCGCAACCCTTGATCTTAGTTGCCAGCATTCAGTTGGGCACTCTAAGGTGACTGCCGGTGACAAACCGGAGGAAGG
#24_Paenisporosarcina sp.3	Mock GB seedlings	Endophyte	TTGACGGGGGCCCGCACAAGCGGTGGAGCATGTGGTTTAATTCGAAGCAACGCGAAGAACCTTACCAGGTCTTGACATCCCACTGACCGGTTTAGAGATAAGCCTTTCCCTTCGGGGACAGTGGTGACAGGTGGTGCATGGTTGTCGTCAGCTCGTGTCGTGAGATGTTGGGTTAAGTCCCGCAACGAGCGCAACCCTTGATCTTAGTTGCCAGCATTCAGTTGGGCACTCTAAGGTGACTGCCGGTGACAAACCGGA
#25_Planococcus sp.1	Adult Ky21 maize	Endophyte	CCTGCCCTGCAGATCGGGATAACTCCGGGAAACCGGTGCTAATACCGAATAGTTTGCGGCCTCTCCTGAGGCTGCACGGAAAGACGGTTTCGGCTGTCACTGCAGGATGGGCCCGCGGCGCATTAGCTAGTTGGTGGGGTAATGGCCCACCAAGGCGACGATGCGTAGCCGACCTGAGAGGGTGATCGGCCACACTGGGACTGAGACACGGCCCAGACTCCTACGGGAGGCAGCAGTAGGGAATCTTCCGCAATGGACGAAAGTCTGACGGAGCAACGCCGCGTGAGTGACGAAGGTTTTCGGATCGTAAAACTCTGTTGTGAGGGAAGAACAAGTGCCACTTAACTACTGGCACCTTGACGGTACCTCACCAGAAAGCCACGGCTAACTACGTGCCAG…
#26_Rhodococcus sp.1	Um infected GB seedlings	Endophyte	CTCAAAGGAATTGACGGGGGCCCGCACAAGCGGCGGAGCATGTGGATTAATTCGATGCAACGCGAAGAACCTTACCTGGGTTTGACATACACCGGAAAACCGTAGAGATACGGTCCCCCTTGTGGTCGGTGTACAGGTGGTGCATGGCTGTCGTCAGCTCGTGTCGTGAGATGTTGGGTTAAGTCCCGCAACGAGCGCAACCCTTGTCTTATGTTGCCAGCGCGTTATGGCGGGGACTCGTAAGAGACTGCCGGGGTC
#27_Rhodococcus sp.1	Um infected GB seedlings	Endophyte	CTAAAACTCAAAGGAATTGACGGGGGCCCGCACAAGCGGCGGAGCATGTGGATTAATTCGATGCAACGCGAAGAACCTTACCTGGGTTTGACATACACCGGAAAACCGTAGAGATACGGTCCCCCTTGTGGTCGGTGTACAGGTGGTGCATGGCTGTCGTCAGCTCGTGTCGTGAGATGTTGGGTTAAGTCCCGCAACGAGCGCAACCCTTGTCTTATGTTGCCAGCGCGTTATGGCGGGGACTCGTAAGAGACTGCCGGGGTCAACTCGGAGGAAGGT
#28_Rhodococcus sp.1	Adult Ky21 maize	Endophyte	TGATCTGCCCTGCACTCTGGGATAAGCTTGGGAAACTGGGTCTAATACCGGATATGACCGCATGCCGCATGGTGTGTGGTGGAAAGATTTATCGGTGCAGGATGGGCCCGCGGCCTATCAGCTTGTTGGTGGGGTAATGGCCTACCAAGGCGACGACGGGTAGCCGACCTGAGAGGGTGACCGGCCACACTGGGACTGAGACACGGCCCAGACTCCTACGGGAGGCAGCAGTGGGGAATATTGCACAATGGGCGGAAGCCTGATGCAGCGACGCCGCGTGAGGGATGAAGGCCTTCGGGTTGTAAACCTCTTTCAGCAGGGACGAAGCGTGAGTGACGGTACCTGCAGAAGAAGCACCGGCTAACTACGTGCCAGCAGCCGCGGTAATACGTAGGGTGC…
#29_Rhodococcus sp.2	Um infected GB seedlings	Endophyte	TACACCGTACCACAAGGGGGACCGTATCTCTACGGTTTTCCGGTGTATGTCAAACCCAGGTAAGGTTCTTCGCGTTGCATCGAATTAATCCACATGCTCCGCCGCTTGTGCGGGCCCCCGTCAATTCCTTTGAGTTTTAGCCTTGCGGCCGTACTCCCCAGGCGGGGCGCTTAATGCGTTAGCTACGGCACAGATCCCGTGGAAGGAACCCACACCTAGCGCCCACCGTTTACGGCGTGGACTACCAGGG
#30_Rhodococcus sp.2	Adult Ky21 maize	Epiphyte	AGGGGGACCGTATCTCTACGGTTTTCCGGTGTATGTCAAACCCAGGTAAGGTTCTTCGCGTTGCATCGAATTAATCCACATGCTCCGCCGCTTGTGCGGGCCCCCGTCAATTCCTTTGAGTTTTAGCCTTGCGGCCGTACTCCCCAGGCGGGGCGCTTAATGCGTTAGCTACGGCACAGATCCCGTGGAAGGAACCCACACCTAGCGCCCACCGTTTACGGCGTGGACTACCAGGGTAT
#31_Rhodococcus sp.3	Um infected GB seedlings	Endophyte	GGGTTGCGCTCGTTGCGGGACTTAACCCAACATCTCACGACACGAGCTGACGACAGCCATGCACCACCTGTACACCGACCACAAGGGGGACCGTATCTCTACGGTTTTCCGGTGTATGTCAAACCCAGGTAAGGTTCTTCGCGTTGCATCGAATTAATCCACATGCTCCGCCGCTTGTGCGGGCCCCCGTCAATTCCTTTGAGTTTTAGCCTTGCGGCCGTACTCCCCAGGCGGGGCGCTTAATGCGTTAGCTACGGCACAGATCCCGTGGAAGGAACCCACACCTAGCGCCCACCGTTTACGGCGTGGACTACCAGGGTATCT
#32_Rhodococcus sp.3	Adult Ky21 maize	Endophyte	GGCTAAAACTCAAAGGAATTGACGGGGGCCCGCACAAGCGGCGGAGCATGTGGATTAATTCGATGCAACGCGAAGAACCTTACCTGGGTTTGACATACACCGGAAAACCGTAGAGATACGGTCCCCCTTGTGGTCGGTGTACAGGTGGTGCATGGCTGTCGTCAGCTCGTGTCGTGAGATGTTGGGTTAAGTCCCGCAACGAGCGCAACCCTTGTCTTATGTTGCCAGCGCGTTATGGCGGGGACTCGTAAGAGACTGCCGGGGTCAACTCGGAGGAAGGT
#33_Pedobacter sp. 1	Mock GB seedlings	Endophyte	TTGACGGGGGCCCGCACAAGCGGAGGAGCATGTGGTTTAATTCGATGATACGCGAGGAACCTTACCCGGGCTTGAAAGTTAGTGAATCATTTAGAGATAGATGAGTGAGCAATCACACGAAACTAGGTGCTGCATGGCTGTCGTCAGCTCGTGCCGTGAGGTGTTGGGTTAAGTCCCGCAACGAGCGCAACCCCTATGTTTAGTTGCCAGCACGTTAAGGTGGGGACTCTAAACAGACTGCCTGTGCAAACAGAGAGGAAGGT
#34_Pedobacter sp. 2	Mock GB seedlings	Endophyte	TTGACGGGGGCCCGCACAAGCGGAGGAGCATGTGGTTTAATTCGATGATACGCGAGGAACCTTACCCGGGCTTGAAAGTTAGTGAATGATCCAGAGATGGATCAGTGAGCAATCACACGAAACTAGGTGCTGCATGGCTGTCGTCAGCTCGTGCCGTGAGGTGTTGGGTTAAGTCCCGCAACGAGCGCAACCCCTATGTTTAGTTGCCAGCACGTTAAGGTGGGGACTCTAAACAGACTGCCTGTGCAAACAGAGA
#35_Curtobacterium sp.1	Um infected GB seedlings	Epiphyte	TTGACGGGGGCCCGCACAAGCGGCGGAGCATGCGGATTAATTCGATGCAACGCGAAGAACCTTACCAAGGCTTGACATACACCGGAAACGGCCAGAGATGGTCGCCCCCTTGTGGTCGGTGTACAGGTGGTGCATGGTTGTCGTCAGCTCGTGTCGTGAGATGTTGGGTTAAGTCCCGCAACGAGCGCAACCCTCGTTCTATGTTGCCAGCGGGTTATGCCGGGGACTCATAGGAGACTGCCGGGGTCAACTC
#36_Curtobacterium sp.1	Mock GB seedlings	Endophyte	CGATGCAACGCGAAGAACCTTACCAAGGCTTGACATACACCGGAAACGGCCAGAGATGGTCGCCCCCTTGTGGTCGGTGTACAGGTGGTGCATGGTTGTCGTCAGCTCGTGTCGTGAGATGTTGGGTTAAGTCCCGCAACGAGCGCAACCCTCGTTCTATGTTGCCAGCGGGTTATGCCGGGGACTCATAGGAGACTGCCGGGGTCAACTC
#37_Curtobacterium sp.1	Adult Ky21 maize	Epiphyte	AAGGCTAAAACTCAAAGGAATTGACGGGGGCCCGCACAAGCGGCGGAGCATGCGGATTAATTCGATGCAACGCGAAGAACCTTACCAAGGCTTGACATACACCGGAAACGGCCAGAGATGGTCGCCCCCTTGTGGTCGGTGTACAGGTGGTGCATGGTTGTCGTCAGCTCGTGTCGTGAGATGTTGGGTTAAGTCCCGCAACGAGCGCAACCCTCGTTCTATGTTGCCAGCGGGTTATGCCGGGGACTCATAGGAGACTGCCGGGGTCAACTCGGAGGAAGGT
#38_Curtobacterium sp.2	Adult Ky21 maize	Epiphyte	AACATCTCACGACACGAGCTGACGACAACCATGCACCACCTGTACACCGACCACAAGGGGGCGACCATCTCTGGCCGTTTCCGGTGTATGTCAAGCCTTGGTAAGGTTCTTCGCGTTGCATCGAATTAATCCGCATGCTCCGCCGCTTGTGCGGGCCCCCGTCAATTCCTTTGAGTTTTAGCCTTGCGGCCGTACTCCCCAGGCGGGGCGCTTAATGCGTTAGCTACGACACAGAAACCGTGGAAAGGTCCCTACATCTAGCGCCCAACGTTTACGGCATGGACTACCAGGGTATCT
#39_Curtobacterium sp.3	Um infected GB seedlings	Epiphyte	CTCAAAGGAATTGACGGGGGCCCGCACAAGCGGCGGAGCATGCGGATTAATTCGATGCAACGCGAAGAACCTTACCAAGGCTTGACATACACCGGAAACGGCCAGAGATGGTCGCCCCCTTGTGGTCGGTGTACAGGTGGTGCATGGTTGTCGTCAGCTCGTGTCGTGAGATGTTGGGTTAAGTCCCGCAACGAGCGCAACCCTCGTTCTATGTTGCCAGCGGGTCATGCCGGGGACTCATAGGAGACTGCCGGGGTCAACTC
#40_Curtobacterium sp.4	Adult Ky21 maize	Endophyte	GGCTAAAACTCAAAGGAATTGACGGGGGCCCGCACAAGCGGCGGAGCATGCGGATTAATTCGATGCAACGCGAAGAACCTTACCAAGGCTTGACATACACCGGAAACGGCCAGAGATGGTCGCCCCCTTGTGGTCGGTGTACAGGTGGTGCATGGTTGTCGTCAGCTCGTGTCGTGAGATGTTGGGTTAAGTCCCGCAACGAGCGCAACCCTCGTTCTATGTTGCCAGCGGGTTATGCCGGGGACTCATAGGA
#41_Curtobacterium sp.4	Um infected GB seedlings	Epiphyte	GGAATTGACGGGGGCCCGCACAAGCGGCGGAGCATGCGGATTAATTCGATGCAACGCGAAGAACCTTACCAAGGCTTGACATACACCGGAAACGGCCAGAGATGGTCGCCCCCTTGTGGTCGGTGTACAGGTGGTGCATGGTTGTCGTCAGCTCGTGTCGTGAGATGTTGGGTTAAGTCCCGCAACGAGCGCAACCCTCGTTCTATGTTGCCAGCGGGTTATGCCGGGGACTCATAGGAGACTGCCGGGGTCAACTC
#42_Curtobacterium sp.5	Um infected GB seedlings	Epiphyte	GGAATTGACGGGGGCCCGCACAAGCGGCGGAGCATGCGGATTAATTCGATGCAACGCGAAGAACCTTACCAAGGCTTGACATACACCGGAAACGGCCAGAGATGGTCGCCCCCTTGTGGTCGGTGTACAGGTGGTGCATGGTTGTCGTCAGCTCGTGTCGTGAGATGTTGGGTTAAGTCCCGCAACGAGCGCAACCCTCGTTCTATGTTGCCAGCGGGTTATGCCGGGGACTCATAGGAGACTGCCGGGGTCAACTCGGAGGAAGG
#43_Frondihabitans sp.	Um infected GB seedlings	Epiphyte	TTGACGGGGGCCCGCACAAGCGGCGGAGCATGCGGATTAATTCGATGCAACGCGAAGAACCTTACCAAGGCTTGACATATACCGGAAACGTCCAGAGATGGTCGCCCCGCAAGGTCGGTATACAGGTGGTGCATGGTTGTCGTCAGCTCGTGTCGTGAGATGTTGGGTTAAGTCCCGCAACGAGCGCAACCCTCGTTCTATGTTGCCAGCACGTTATGG
#44_Enterobacter sp.1	Um infected GB seedlings	Epiphyte	GTTCTCTGGATGTCAAGAGTAGGTAAGGTTCTTCGCGTTGCATCGAATTAAACCACATGCTCCACCGCTTGTGCGGGCCCCCGTCAATTCATTTGAGTTTTAACCTTGCGGCCGTACTCCCCAGGCGGTCGACTTAACGCGTTAGCTCCGGAAGCCACGCCTCAAGGGCACAACCTCCAAGTCGACATCGTTTACGGCGTGGACTACCA
#45_Micrococcus sp.1	Um infected GB seedlings	Epiphyte	GCACAAGCGGCGGAGCATGCGGATTAATTCGATGCAACGCGAAGAACCTTACCAAGGCTTGACATGTTCCTGACCGCCGTAGAGATACGGTTTCCCCTTTGGGGCAGGTTCACAGGTGGTGCATGGTTGTCGTCAGCTCGTGTCGTGAGATGTTGGGTTAAGTCCCGCAACGAGCGCAACCCTCGTTCCATGTTGCCAGCACGTAGTGGTGGGGACTCATGGGAGACTGCCGGGGTCAACTC
#46_Micrococcus sp.2	Um infected GB seedlings	Epiphyte	GACGGGGGCCCGCACAAGCGGCGGAGCATGCGGATTAATTCGATGCAACGCGAAGAACCTTACCAAGGCTTGACATGTTCTCGATCGCCGTAGAGATACGGTTTCCCCTTTGGGGCGGGTTCACAGGTGGTGCATGGTTGTCGTCAGCTCGTGTCGTGAGATGTTGGGTTAAGTCCCGCAACGAGCGCAACCCTCGTTCCATGTTGCCAGCACGTCGTGGTGGGGACTCATGGAAGACTGCCGGGGTCAACTC
#47_Micrococcus sp.3	Mock GB seedlings	Endophyte	AGAACCTTACCAAGGCTTGACATGTTCTCGATCGCCGTAGAGATACGGTTTCCCCTTTGGGGCGGGTTCACAGGTGGTGCATGGTTGTCGTCAGCTCGTGTCGTGAGATGTTGGGTTAAGTCCCGCAACGAGCGCAACCCTCGTTCCATGTTGCCAGCACGTAATGGTGGGGACTCATGGGAGACTGCCGGGGTCAACTCGGA
#48_Brevibacterium sp.1	Adult Ky21 maize	Endophyte	AACATCTCACGACACGAGCTGACGACAACCATGCACCACCTGTACACCAACCTCAAAGAGGAGGACCTGTTTCCAGGACGGTCTGGTGTATGTCAAGCCTTGGTAAGGTTCTTCGCGTTGCATCGAATTAATCCGCATGCTCCGCCGCTTGTGCGGGCCCCCGTCAATTCCTTTGAGTTTTAGCCTTGCGACCGTACTCCCCAGGCGGGGCACTTAATGCGTTAGCTACGGCGCGGAGAACGTGGAATGTCCCCCACACCTAGTGCCCAACGTTTACGGCATGGACTACCAGGGTAT
#49_Brevibacterium sp.2	Um infected GB seedlings	Epiphyte	CCCAACATCTCACGACACGAGCTGACGACAACCATGCACCACCTGTACACCAGCTCCAAAGAGAAGAACTGTTTCCAGAACGGTCCAGTGTATGTCAAGCCTTGGTAAGGTTCTTCGCGTTGCATCGAATTAATCCGCATGCTCCGCCGCTTGTGCGGGCCCCCGTCAATTCCTTTGAGTTTTAGCCTTGCGACCGTACTCCCCAGGCGGGGCACTTAATGCGTTAGCTACGGCGCGGAGAACGTGGAATGTCCCCCACACCTAGTGCCCAACGTTTACGGCATGGACTACCA
#50_Brevibacterium sp.3	Mock GB seedlings	Endophyte	GGAATTGACGGGGGCCCGCACAAGCGGCGGAGCATGCGGATTAATTCGATGCAACGCGAAGAACCTTACCAAGGCTTGACATACACTGGACCGTTCTGGAAACAGTTCTTCTCTTTGGAGCTGGTGTACAGGTGGTGCATGGTTGTCGTCAGCTCGTGTCGTGAGATGTTGGGTTAAGTCCCGCAACGAGCGCAACCCTCGTTCTATGTTGCCAGCACGTGATGGTGGGAACTCATAGGAGACTGCCGGGGTCAACTCGGAGGAAGG
#51_Pseudoarthrobacter sp.1	Um infected GB seedlings	Epiphyte	GGAATTGACGGGGGCCCGCACAAGCGGCGGAGCATGCGGATTAATTCGATGCAACGCGAAGAACCTTACCAAGGCTTGACATGAACCGGTAAGACCTGGAAACAGGTCCCCCGCTTGCGGTCGGTTTACAGGTGGTGCATGGTTGTCGTCAGCTCGTGTCGTGAGATGTTGGGTTAAGTCCCGCAACGAGCGCAACCCTCGTTCTATGTTGCCAGCACGTGATGGTGGGGACTCATAGGAGACTGCCGGGGTCAACTCGGAGGAAGGT
#52_Rathayibacter sp.	Adult Ky21 maize	Epiphyte	GCACAAGCGGCGGAGCATGCGGATTAATTCGATGCAACGCGAAGAACCTTACCAAGGCTTGACATATACCGGAAACTTCCAGAAATGGTTGCCCCGCAAGGTCGGTATACAGGTGGTGCATGGTTGTCGTCAGCTCGTGTCGTGAGATGTTGGGTTAAGTCCCGCAACGAGCGCAACCCTCGTTCTATGTTGCCAGCACGTCATGGTGGGAACTCATAGG
#53_Priestia sp.1	Adult Ky21 maize	Endophyte	TTGACGGGGGCCCGCACAAGCGGTGGAGCATGTGGTTTAATTCGAAGCAACGCGAAGAACCTTACCAGGTCTTGACATCCTCTGACAACTCTAGAGATAGAGCGTTCCCCTTCGGGGGACAGAGTGACAGGTGGTGCATGGTTGTCGTCAGCTCGTGTCGTGAGATGTTGGGTTAAGTCCCGCAACGAGCGCAACCCTTGATCTTAGTTGCCAGCATTTAGTTGGGCACTCTAAGGTGACTGCCGGTGACAAACCGGA
#54_Priestia sp.2	Mock GB seedlings	Epiphyte	AGGAATTGACGGGGGCCCGCACAAGCGGTGGAGCATGTGGTTTAATTCGAAGCAACGCGAAGAACCTTACCAGGTCTTGACATCCTCTGACAACTCTAGAGATAGAGCGTTCCCCTTCGGGGGACAGAGTGACAGGTGGTGCATGGTTGTCGTCAGCTCGTGTCGTGAGATGTTGGGTTAAGTCCCGCAACGAGCGCAACCCTTGATCTTAGTTGCCAGCATTTAGTTGGGCACTCTAAGGTGACTGCCGGTGACAAACCGGAGGAAGGTGGAGGATGACGT
#56_Sphingomonas sp.1	Mock GB seedlings	Epiphyte	TTGACGGGGGCCTGCACAAGCGGTGGAGCATGTGGTTTAATTCGAAGCAACGCGCAGAACCTTACCAGCGTTTGACATGGCAGGACGACTTCCAGAGATGGATTTCTTCCCTTCGGGGACCTGCACACAGGTGCTGCATGGCTGTCGTCAGCTCGTGTCGTGAGATGTTGGGTTAAGTCCCGCAACGAGCGCAACCCTCGACCTTAGTTGCCATCATTTAGTTGGGCACTTTAAGGTAACCGCCGGTGATAAGCCGGAGGAA
#57_Sphingomonas sp.1	Adult Ky21 maize	Endophyte	CGAGGGTTGCGCTCGTTGCGGGACTTAACCCAACATCTCACGACACGAGCTGACGACAGCCATGCAGCACCTGTGTGCAGGTCCCCGAAGGGAAGAAATCCATCTCTGGAAGTCGTCCTGCCATGTCAAACGCTGGTAAGGTTCTGCGCGTTGCTTCGAATTAAACCACATGCTCCACCGCTTGTGCAGGCCCCCGTCAATTCATTTGAGTTTTAACCTTGCGGCCGTACTCCCCAGGCGGATAACTTAATGCGTTAGCTGCGCCACCCAAAGACCAAGTCCCCGGACAGCTAGTTATCATCGTTTACGGCGTGGACTACCAGGGTATCT
#58_Sphingomonas sp.2	Um infected GB seedlings	Endophyte	ACTTAACCCAACATCTCACGACACGAGCTGACGACAGCCATGCAGCACCTGTGTGCAGGTCCCCGAAGGGAAGAAATCCATCTCTGGAAGTCGTCCTGCCATGTCAAACGCTGGTAAGGTTCTGCGCGTTGCTTCGAATTAAACCACATGCTCCACCGCTTGTGCAGGCCCCCGTCAATTCATTTGAGTTTTAACCTTGCGGCCGTACTCCCCAGGCGGATAACTTAATGCGTTAGCTGCGCCACCCAAACACCAAGTGTCCGGACAGCTAGTTATCATCGTTTACGGCGTGGACTACCA
#59_Sphingomonas sp.2	Mock GB seedlings	Endophyte	CATCTCACGACACGAGCTGACGACAGCCATGCAGCACCTGTGTGCAGGTCCCCGAAGGGAAGAAATCCATCTCTGGAAGTCGTCCTGCCATGTCAAACGCTGGTAAGGTTCTGCGCGTTGCTTCGAATTAAACCACATGCTCCACCGCTTGTGCAGGCCCCCGTCAATTCATTTGAGTTTTAACCTTGCGGCCGTACTCCCCAGGCGGATAACTTAATGCGTTAGCTGCGCCACCCAAACACCAAGTGTCCGGACAGCTAGTTATCATCGTTTACGGCGTGGACTACCAGGGTAT
#60_Sphingomonas sp.3	Um infected GB seedlings	Endophyte	TAACAGTTGGAAACGACTGCTAATACCGGATGATGACGTAAGTCCAAAGATTTATCGCCGAGGGATGAGCCCGCGTAGGATTAGGTAGTTGGTGTGGTAAAGGCGCACCAAGCCGACGATCCTTAGCTGGTCTGAGAGGATGATCAGCCACACTGGGACTGAGACACGGCCCAGACTCCTACGGGAGGCAGCAGTGGGGAATATTGGACAATGGGCGAAAGCCTGATCCAGCAATGCCGCGTGAGTGATGAAGGCCTTAGGGTTGTAAAGCTCTTTTACCCGGGATGATAATGACAGTACCGGGAGAATAAGCTCCGGCTAACTCCGTGCCAGCAGCCGCGGTAATACGGAGGGAGCTAGCGTTATTCGGAATTACTGGGCGTAAAGCGCACGTAGGCG…
#61_Sphingomonas sp.4	Adult Ky21 maize	Endophyte	TTGACGGGGGCCTGCACAAGCGGTGGAGCATGTGGTTTAATTCGAAGCAACGCGCAGAACCTTACCAGCGTTTGACATGGCAGGACGACTTCCAGAGATGGATTTCTTCCCTTCGGGGACCTGCACACAGGTGCTGCATGGCTGTCGTCAGCTCGTGTCGTGAGATGTTGGGTTAAGTCCCGCAACGAGCGCAACCCTCGCCTTTAGTTGCCATCATTTAGTTGGGCACTTTAAAGGAACCGCCGGTGATAA
#62_Sphingomonas sp.4	Um infected GB seedlings	Epiphyte	TGAATTGACGGGGGCCTGCACAAGCGGTGGAGCATGTGGTTTAATTCGAAGCAACGCGCAGAACCTTACCAGCGTTTGACATGGCAGGACGACTTCCAGAGATGGATTTCTTCCCTTCGGGGACCTGCACACAGGTGCTGCATGGCTGTCGTCAGCTCGTGTCGTGAGATGTTGGGTTAAGTCCCGCAACGAGCGCAACCCTCGCCTTTAGTTGCCATCATTTAGTTGGGCACTTTAAAGGAACCGCCGGTGATAAGCCGGAGGAAGGTGGAGGATGACGT
#63_Sphingomonas sp.4	Um infected GB seedlings	Endophyte	CTCAAATGAATTGACGGGGGCCTGCACAAGCGGTGGAGCATGTGGTTTAATTCGAAGCAACGCGCAGAACCTTACCAGCGTTTGACATGGCAGGACGACTTCCAGAGATGGATTTCTTCCCTTCGGGGACCTGCACACAGGTGCTGCATGGCTGTCGTCAGCTCGTGTCGTGAGATGTTGGGTTAAGTCCCGCAACGAGCGCAACCCTCGCCTTTAGTTGCCATCATTTAGTTGGGCACTTTAAAGGAACCGCCGGTGATAAGCC
#64_Sphingomonas sp.5	Adult Ky21 maize	Endophyte	AACATCTCACGACACGAGCTGACGACAGCCATGCAGCACCTGTGTGCAGGTCCCCGAAGGGAAGAAATCCATCTCTGGAAGTCGTCCTGCCATGTCAAACGCTGGTAAGGTTCTGCGCGTTGCTTCGAATTAAACCACATGCTCCACCGCTTGTGCAGGCCCCCGTCAATTCATTTGAGTTTTAACCTTGCGGCCGTACTCCCCAGGCGGATAACTTAATGCGTTAGCTGCGCCACCCAAACACCAAGTGTCCGGACAGCTAGTTATCATCGTTTACGGCGTGGACTACCAGGGTATCTAATCCTG
#65_Staphylococcus sp.1	Adult Ky21 maize	Endophyte	CCTGTCACTTTGTCCCCCGAAGGGGAAGACTCTATCTCTAGAGCGGTCAAAGGATGTCAAGATTTGGTAAGGTTCTTCGCGTTGCTTCGAATTAAACCACATGCTCCACCGCTTGTGCGGGTCCCCGTCAATTCCTTTGAGTTTCAACCTTGCGGTCGTACTCCCCAGGCGGAGTGCTTAATGCGTTAGCTGCAGCACTAAGGGGCGGAAACCCCCTAACACTTAGCACTCATCGTTTACGGCGTGGACTACCAGGGT
#66_Staphylococcus sp.2	Mock GB seedlings	Endophyte	CTCAAAGGAATTGACGGGGACCCGCACAAGCGGTGGAGCATGTGGTTTAATTCGAAGCAACGCGAAGAACCTTACCAAATCTTGACATCCTTTGACCGCTCTAGAGATAGAGTCTTCCCCTTCGGGGGACAAAGTGACAGGTGGTGCATGGTTGTCGTCAGCTCGTGTCGTGAGATGTTGGGTTAAGTCCCGCAACGAGCGCAACCCTTAAGCTTAGTTGCCATCATTAAGTTGGGCACTCTAAGTTGACTGCCGGTGACAAACCGGA
#67_Staphylococcus sp.2	Um infected GB seedlings	Epiphyte	AGTGCTGCAGCTAACGCATTAAGCACTCCGCCTGGGGAGTACGACCGCAAGGTTGAAACTCAAAGGAATTGACGGGGACCCGCACAAGCGGTGGAGCATGTGGTTTAATTCGAAGCAACGCGAAGAACCTTACCAAATCTTGACATCCTTTGACCGCTCTAGAGATAGAGTCTTCCCCTTCGGGGGACAAAGTGACAGGTGGTGCATGGTTGTCGTCAGCTCGTGTCGTGAGATGTTGGGTTAAGTCCCGCAACGAGCGCAACCCTTAAGCTTAGTTGCCATCATTAAGTTGGGCACTCTAAGTTGACTGCCGGTGACAAACCGGAGGAAGGT
#68_Staphylococcus sp.3	Adult Ky21 maize	Endophyte	TTGACGGGGACCCGCACAAGCGGTGGAGCATGTGGTTTAATTCGAAGCAACGCGAAGAACCTTACCAAATCTTGACATCCTTTGACCCCTCTAGAGATAGAGTCTTCCCCTTCGGGGGACAAAGTGACAGGTGGTGCATGGTTGTCGTCAGCTCGTGTCGTGAGATGTTGGGTTAAGTCCCGCAACGAGCGCAACCCTTAAGCTTAGTTGCCATCATTTAGTTGGGCACTCTAAGTTGACTGCCGGTGACAAACCGGA
#69_Staphylococcus sp.4	Um infected GB seedlings	Endophyte	ACCCGCACAAGCGGTGGAGCATGTGGTTTAATTCGAAGCAACGCGAAGAACCTTACCAAATCTTGACATCCTTTGACCCTTCTAGAGATAGAAGTTTCCCCTTCGGGGGACAAAGTGACAGGTGGTGCATGGTTGTCGTCAGCTCGTGTCGTGAGATGTTGGGTTAAGTCCCGCAACGAGCGCAACCCTTAAGCTTAGTTGCCATCATTAAGTTGGGCACTCTAAGTTGACTGCCGGTGACAAACCGGA
#70_Staphylococcus sp.5	Mock GB seedlings	Epiphyte	TTGACGGGGACCCGCACAAGCGGTGGAGCATGTGGTTTAATTCGAAGCAACGCGAAGAACCTTACCAAATCTTGACATCCTCTGACCCCTCTAGAGATAGAGTTTTCCCCTTCGGGGGACAGAGTGACAGGTGGTGCATGGTTGTCGTCAGCTCGTGTCGTGAGATGTTGGGTTAAGTCCCGCAACGAGCGCAACCCTTAAGCTTAGTTGCCATCATTAAGTTGGGCACTCTAAGTTGACTGCCGGTGACAAACCGGA
#71_Xanthomonas sp.1	Um infected GB seedlings	Epiphyte	TTGACGGGGGCCCGCACAAGCGGTGGAGTATGTGGTTTAATTCGATGCAACGCGAAGAACCTTACCTGGTCTTGACATCCACGGAACTTTCCAGAGATGGATTGGTGCCTTCGGGAACCGTGAGACAGGTGCTGCATGGCTGTCGTCAGCTCGTGTCGTGAGATGTTGGGTTAAGTCCCGCAACGAGCGCAACCCTTGTCCTTAGTTGCCAGCACGTAATGGTGGGAACTCTAA
#72_Xanthomonas sp.2	Um infected GB seedlings	Epiphyte	AAGGTTCTTCGCGTTGCATCGAATTAAACCACATACTCCACCGCTTGTGCGGGCCCCCGTCAATTCCTTTGAGTTTCAGTCTTGCGACCGTACTCCCCAGGCGGCGAACTTAACGCGTTAGCTTCGATACTGCGTGCCAAGTTGCACCCAACATCCAGTTCGCATCGTTTAGGGCGTGGACTACCA
#73_Microbacterium sp.1	Um infected GB seedlings	Epiphyte	TTGACGGGGACCCGCACAAGCGGCGGAGCATGCGGATTAATTCGATGCAACGCGAAGAACCTTACCAAGGCTTGACATATACGAGAACGGGCCAGAAATGGTCAACTCTTTGGACACTCGTAAACAGGTGGTGCATGGTTGTCGTCAGCTCGTGTCGTGAGATGTTGGGTTAAGTCCCGCAACGAGCGCAACCCTCGTTCTATGTTGCCAGCACGTAATGGTGGGAACTCATGGGATACTGCCGGGGTCAACTC
#74_Microbacterium sp.1	Mock GB seedlings	Epiphyte	CAAGGCTAAAACTCAAAGGAATTGACGGGGACCCGCACAAGCGGCGGAGCATGCGGATTAATTCGATGCAACGCGAAGAACCTTACCAAGGCTTGACATATACGAGAACGGGCCAGAAATGGTCAACTCTTTGGACACTCGTAAACAGGTGGTGCATGGTTGTCGTCAGCTCGTGTCGTGAGATGTTGGGTTAAGTCCCGCAACGAGCGCAACCCTCGTTCTATGTTGCCAGCACGTAATGGTGGGAACTCATGGGATACTGCCGGGGTCAACTCGGAGGAAGGTGGGGAT
#75_Microbacterium sp.1	Adult Ky21 maize	Epiphyte	TTGACGGGGACCCGCACAAGCGGCGGAGCATGCGGATTAATTCGATGCAACGCGAAGAACCTTACCAAGGCTTGACATATACGAGAACGGGCCAGAAATGGTCAACTCTTTGGACACTCGTAAACAGGTGGTGCATGGTTGTCGTCAGCTCGTGTCGTGAGATGTTGGGTTAAGTCCCGCAACGAGCGCAACCCTCGTTCTATGTTGCCAGCACGTAATGGTGGGAACTCATGGGATACTGCCGGGGTCAACTC
#76_Microbacterium sp.1	Adult Ky21 maize	Epiphyte	AAGGCTAAAACTCAAAGGAATTGACGGGGACCCGCACAAGCGGCGGAGCATGCGGATTAATTCGATGCAACGCGAAGAACCTTACCAAGGCTTGACATATACGAGAACGGGCCAGAAATGGTCAACTCTTTGGACACTCGTAAACAGGTGGTGCATGGTTGTCGTCAGCTCGTGTCGTGAGATGTTGGGTTAAGTCCCGCAACGAGCGCAACCCTCGTTCTATGTTGCCAGCACGTAATGGTGGGAACTCATGGGATACTGCCGGGGTCAACTCGGAGGAAGGT
#77_Microbacterium sp.2	Adult Ky21 maize	Endophyte	CAACATCTCACGACACGAGCTGACGACAACCATGCACCACCTGTTTACGAGTGTCCAAAGAGTTGACTATTTCTAGCCCGTTCTCGTATATGTCAAGCCTTGGTAAGGTTCTTCGCGTTGCATCGAATTAATCCGCATGCTCCGCCGCTTGTGCGGGTCCCCGTCAATTCCTTTGAGTTTTAGCCTTGCGGCCGTACTCCCCAGGCGGGGAACTTAATGCGTTAGCTGCGTCACGGAATCCGTGGAATGGACCCCACAACTAGTTCCCAACGTTTACGGGGTGGACTACCAGGGTAT
#78_Microbacterium sp.3	Um infected GB seedlings	Epiphyte	ACACGAGCTGACGACAACCATGCACCACCTGTTTACGAGTGTCCAAAGAGTTGACCATTTCTGGCCCGTTCTCGTATATGTCAAGCCTTGGTAAGGTTCTTCGCGTTGCATCGAATTAATCCGCATGCTCCGCCGCTTGTGCGGGTCCCCGTCAATTCCTTTGAGTTTTAGCCTTGCGGCCGTACTCCCCAGGCGGGGAACTTAATGCGTTAGCTGCGTCACGGAATCCGTGGAATGGACCCCACAACTAGTTCCCAACGTTTACGGGGTGGACTACCAGGGTATCTAAATCCTG
#79_Arthrobacter sp.1	Um infected GB seedlings	Epiphyte	CACGAGCTGACGACAACCATGCACCACCTGTGAACCGGCCGCAAGCGGGGCACCCATCTCTGAGTGTTTCCAGTCCATGTCAAGCCTTGGTAAGGTTCTTCGCGTTGCATCGAATTAATCCGCATGCTCCGCCGCTTGTGCGGGCCCCCGTCAATTCCTTTGAGTTTTAGCCTTGCGGCCGTACTCCCCAGGCGGGGCACTTAATGCGTTAGCTACGGCGCGGAAAACGTGGAATGTCCCCCACACCTAGTGCCCAACGTTTACGGCATGGACTACCAGGGT
#80_Arthrobacter sp.2	Mock GB seedlings	Epiphyte	ACTTAACCCAACATCTCACGACACGAGCTGACGACAACCATGCACCACCTGTAAACCGGCCACAAGTGGCCGACACATCTCTGCGCCGTTCCGGTTCATGTCAAGCCTTGGTAAGGTTCTTCGCGTTGCATCGAATTAATCCGCATGCTCCGCCGCTTGTGCGGGCCCCCGTCAATTCCTTTGAGTTTTAGCCTTGCGGCCGTACTCCCCAGGCGGGGCACTTAATGCGTTAGCTACGGCGCGGAAAACGTGGAATGTCCCCCACACCTAGTGCCCAACGTTTACGGCATGGACTACCA
#81_Arthrobacter sp.3	Um infected GB seedlings	Endophyte	GGAATTGACGGGGGCCCGCACAAGCGGCGGAGCATGCGGATTAATTCGATGCAACGCGAAGAACCTTACCAAGGCTTGACATGAACCGGAATGATGCAGAGATGTGTCAGCCACTTGTGGCCGGTTTACAGGTGGTGCATGGTTGTCGTCAGCTCGTGTCGTGAGATGTTGGGTTAAGTCCCGCAACGAGCGCAACCCTCGTTCCATGTTGCCAGCGGGTTATGCCGGGGACTCATGGGAGACTGCCGGGGTCAACTC
#82_Arthrobacter sp.3	Adult Ky21 maize	Endophyte	TTGACGGGGGCCCGCACAAGCGGCGGAGCATGCGGATTAATTCGATGCAACGCGAAGAACCTTACCAAGGCTTGACATGAACCGGAATGATGCAGAGATGTGTCAGCCACTTGTGGCCGGTTTACAGGTGGTGCATGGTTGTCGTCAGCTCGTGTCGTGAGATGTTGGGTTAAGTCCCGCAACGAGCGCAACCCTCGTTCCATGTTGCCAGCGGGTTATGCCGGGGACTCATGGGAGACTG
#84_Arthrobacter sp.4	Um infected GB seedlings	Endophyte	TTGCGCTCGTTGCGGGACTTAACCCAACATCTCACGACACGAGCTGACGACAACCATGCACCACCTGTAAACCGGCCGCAAGCGGCCAACACATCTCTGCGCTGTTCCAGTTCATGTCAAGCCTTGGTAAGGTTCTTCGCGTTGCATCGAATTAATCCGCATGCTCCGCCGCTTGTGCGGGCCCCCGTCAATTCCTTTGAGTTTTAGCCTTGCGGCCGTACTCCCCAGGCGGGGCACTTAATGCGTTAGCTACGGCGCGGAAAACGTGGAATGTCCCCCACACCTAGTGCCCAACGTTTACGGCATGGACTACCA
#85_Sphingobium sp.	Adult Ky21 maize	Epiphyte	CTCAAAGGAATTGACGGGGGCCTGCACAAGCGGTGGAGCATGTGGTTTAATTCGAAGCAACGCGCAGAACCTTACCAACGTTTGACATCCCTATCGCGGATCGTGGAGACACTTTCCTTCAGTTCGGCTGGATAGGTGACAGGTGCTGCATGGCTGTCGTCAGCTCGTGTCGTGAGATGTTGGGTTAAGTCCCGCAACGAGCGCAACCCTCGCCTTTAGTTGCCAGCATTTAGTTGGGTACTCTAAAGGAACCGCCGGTGATAAGCCGGAGGAAGGTGGGGATGACGT
#87_Kaistella sp.	Um infected GB seedlings	Epiphyte	CGTACGGGTGCGTAACACGTGTGCAACCTACCTTTATCTGGGGAATAGCCTTTCGAAAGGAAGATTAATACCCCATAATATATTGATTGGCATCAATTGATATTGAAAACTCCGGTGGATAGAGATGGGCACGCGCAAGATTAGATAGTTGGTGAGGTAACGGCTCACCAAGTCAATGATCTTTAGGGGTCCTGAGAGGGAGATCCCCCACACTGGTACTGAGACACGGACCAGACTCCTACGGGAGGCAGCAGTGAGGAATATTGGACAATGGGTGAGAGCCTGATCCAGCCATCCCGCGTGAAGGAAGACGGTCCTATGGATTGTAAACTTCTTTTGTATAGGAATAAACCTACCCTCGTGAGGGTAGCTGAAGGTACTATACGAATAAGCACCGGC…
#88_Schouchella clausii	Um infected GB seedlings	Endophyte	ACCCGCACAAGCAGTGGAGCATGTGGTTTAATTCGAAGCAACGCGAAGAACCTTACCAGGTCTTGACATCCTTTGACCACCCAAGAGATTGGGCTTCCCCTTCGGGGGCAAAGTGACAGGTGGTGCATGGTTGTCGTCAGCTCGTGTCGTGAGATGTTGGGTTAAGTCCCGCAACGAGCGCAACCCTTGATCTTAGTTGCCAGCATTGAGTTGGGCACTCTAAGGTGACTGCCGGTGACAAACCGGAGG
#89_Erwinia sp.1	Um infected GB seedlings	Epiphyte	TTGACGGGGGCCCGCACAAGCGGTGGAGCATGTGGTTTAATTCGATGCAACGCGAAGAACCTTACCTGGCCTTGACATCCACGGAATTTGGCAGAGATGCCTTAGTGCCTTCGGGAACCGTGAGACAGGTGCTGCATGGCTGTCGTCAGCTCGTGTTGTGAAATGTTGGGTTAAGTCCCGCAACGAGCGCAACCCTTATCCTTTGTTGCCAGCACGTAATGGTGGGAACTCAAAGGAGACTGCCGGTGATAAACCGGA
#90_Erwinia sp.1	Um infected GB seedlings	Epiphyte	CTCAAATGAATTGACGGGGGCCCGCACAAGCGGTGGAGCATGTGGTTTAATTCGATGCAACGCGAAGAACCTTACCTGGCCTTGACATCCACGGAATTTGGCAGAGATGCCTTAGTGCCTTCGGGAACCGTGAGACAGGTGCTGCATGGCTGTCGTCAGCTCGTGTTGTGAAATGTTGGGTTAAGTCCCGCAACGAGCGCAACCCTTATCCTTTGTTGCCAGCACGTAATGGTGGGAACTCAAAGGAGACTGCCGGTGATAAACCGGAGGAAGGT
#91_Raoultella sp.	Um infected GB seedlings	Epiphyte	TGCCTGATGGAGGGGGATAACTACTGGAAACGGTAGCTAATACCGCATAACGTCGCAAGACCAAAGTGGGGGACCTTCGGGCCTCATGCCATCAGATGTGCCCAGATGGGATTAGCTAGTAGGTGGGGTAATGGCTCACCTAGGCGACGATCCCTAGCTGGTCTGAGAGGATGACCAGCCACACTGGAACTGAGACACGGTCCAGACTCCTACGGGAGGCAGCAGTGGGGAATATTGCACAATGGGCGCAAGCCTGATGCAGCCATGCCGCGTGTATGAAGAAGGCCTTCGGGTTGTAAAGTACTTTCAGCGAGGAGGAAGGCATTAAGGTTAATAACCTTAGTGATTGACGTTACTCGCAGAAGAAGCACCGGCTAACTCCGTGCCAGCAGCCGCGGT…
#92_Paenibacillus sp.17	Adult Ky21 maize	Endophyte	TTGACGGGGACCCGCACAAGCAGTGGAGTATGTGGTTTAATTCGAAGCAACGCGAAGAACCTTACCAGGTCTTGACATCCCTCTGAATCCACTAGAGATAGTGGCGGCCTTCGGGACAGAGGAGACAGGTGGTGCATGGTTGTCGTCAGCTCGTGTCGTGAGATGTTGGGTTAAGTCCCGCAACGAGCGCAACCCTTATATTTAGTTGCCAGCACATGATGGTGGGCACTCTAGATAGACTGCCGGTGACAAACCGGA
#93_Paenibacillus sp.1	Adult Ky21 maize	Endophyte	TTGACGGGGACCCGCACAAGCAGTGGAGTATGTGGTTTAATTCGAAGCAACGCGAAGAACCTTACCAGGTCTTGACATCCCGATGAAAGCATTAGAGATAGTGCCCCTCTTCGGAGCATTGGAGACAGGTGGTGCATGGTTGTCGTCAGCTCGTGTCGTGAGATGTTGGGTTAAGTCCCGCAACGAGCGCAACCCTTGATCTTAGTTGCCAGCACATTATGGTGGGCACTCTAGGATGACTGCCGGTGACAAACCGGAGGAAGGTGGGGATGACGT
#94_Paenibacillus sp.2	Um infected GB seedlings	Endophyte	CTCAAAGGAATTGACGGGGACCCGCACAAGCAGTGGAGTATGTGGTTTAATTCGAAGCAACGCGAAGAACCTTACCAGGTCTTGACATCCAACTAACGAGGTAGAGATACGTTAGGTGCCCTTCGGGGAAAGTTGAGACAGGTGGTGCATGGTTGTCGTCAGCTCGTGTCGTGAGATGTTGGGTTAAGTCCCGCAACGAGCGCAACCCTTGATCTTAGTTGCCAGCATTTCGGATGGGCACTCTAAGGTGACTGCCGGTGACAAACCGGAGGAAGGTGGGGATGACG
#95_Paenibacillus sp.3	Mock GB seedlings	Endophyte	GACTGAAACTCAAAGGAATTGACGGGGACCCGCACAAGCAGTGGAGTATGTGGTTTAATTCGAAGCAACGCGAAGAACCTTACCAGGTCTTGACATCCCTCTGAATCTGCTAGAGATAGCAGCGGCCTTCGGGACAGAGGAGACAGGTGGTGCATGGTTGTCGTCAGCTCGTGTCGTGAGATGTTGGGTTAAGTCCCGCAACGAGCGCAACCCTTAACTTTAGTTGCCAGCAAGTTATGTTGGGCACTCTAGAGTGACTGCCGGTGACAAACCGGAGGAAGGT
#96_Paenibacillus sp.4	Um infected GB seedlings	Endophyte	CTCAAAGGAATTGACGGGGACCCGCACAAGCAGTGGAGTATGTGGTTTAATTCGAAGCAACGCGAAGAACCTTACCAGGTCTTGACATCCCTCTGAATCTACTAGAGATAGTAGCGGCCTTCGGGACAGAGGAGACAGGTGGTGCATGGTTGTCGTCAGCTCGTGTCGTGAGATGTTGGGTTAAGTCCCGCAACGAGCGCAACCCTTATATTTAGTTGCCAGCACATCATGGTGGGCACTCTAGATAGACTGCCGGTGACAAACCGGAGGAAGGTGGGGATGACG
#97_Paenibacillus sp.5	Mock GB seedlings	Endophyte	TTGACGGGGACCCGCACAAGCAGTGGAGTATGTGGTTTAATTCGAAGCAACGCGAAGAACCTTACCAGGTCTTGACATCCCTCTGAATCCACTAGAGATAGTGGCGGCCTTCGGGACAGAGGAGACAGGTGGTGCATGGTTGTCGTCAGCTCGTGTCGTGAGATGTTGGGTTAAGTCCCGCAACGAGCGCAACCCTTATATTTAGTTGCCAGCACATGATGGTGGGCACTCTAGATAGACTGCCGGTGACAAACCGGA
#98_Paenibacillus sp.6	Um infected GB seedlings	Endophyte	TTGCGCTCGTTGCGGGACTTAACCCAACATCTCACGACACGAGCTGACGACAACCATGCACCACCTGTCTCCTCTGTCCCGAAGGCCGCTACTATCTCTAGTAGATTCAGAGGGATGTCAAGACCTGGTAAGGTTCTTCGCGTTGCTTCGAATTAAACCACATACTCCACTGCTTGTGCGGGTCCCCGTCAATTCCTTTGAGTTTCAGTCTTGCGACCGTACTCCCCAGGCGGAGTGCTTAATGTGTTAACTTCGGCACCAAGGGTATCGAAACCCCTAACACCTAGCACTCATCGTTTACGGCGTGGACTACCA
#99_Paenibacillus sp.7	Mock GB seedlings	Endophyte	TTGACGGGGACCCGCACAAGCAGTGGAGTATGTGGTTTAATTCGAAGCAACGCGAAGAACCTTACCAGGTCTTGACATCCCTCTGAATCCTCTAGAGATAGAGGCGGCCTTCGGGACAGAGGAGACAGGTGGTGCATGGTTGTCGTCAGCTCGTGTCGTGAGATGTTGGGTTAAGTCCCGCAACGAGCGCAACCCTTGACTTTAGTTGCCAGCAGGTAAGGCTGGGCACTCTAGAGTGACTGCCGGTGACAAACCGGA
#100_Paenibacillus sp.8	Mock GB seedlings	Endophyte	TTGACGGGGACCCGCACAAGCAGTGGAGTATGTGGTTTAATTCGAAGCAACGCGAAGAACCTTACCAGGTCTTGACATCCCTTTGACCGGTATAGAGATGTACCTTTCCTTCGGGACAGAGGAGACAGGTGGTGCATGGTTGTCGTCAGCTCGTGTCGTGAGATGTTGGGTTAAGTCCCGCAACGAGCGCAACCCTTGATCTTAGTTGCCAGCAGGTAAGGCTGGGCACTCTAAGGTGACTGCCGGTGACAAACCGGA
#101_Paenibacillus sp.8	Adult Ky21 maize	Endophyte	TTGACGGGGACCCGCACAAGCAGTGGAGTATGTGGTTTAATTCGAAGCAACGCGAAGAACCTTACCAGGTCTTGACATCCCTTTGACCGGTATAGAGATGTACCTTTCCTTCGGGACAGAGGAGACAGGTGGTGCATGGTTGTCGTCAGCTCGTGTCGTGAGATGTTGGGTTAAGTCCCGCAACGAGCGCAACCCTTGATCTTAGTTGCCAGCAGGTAAGGCTGGGCACTCTAAGGTGACTGCCGGTGACAAACCGGA
#102_Paenibacillus sp.9	Adult Ky21 maize	Endophyte	GACTGAAACTCAAAGGAATTGACGGGGACCCGCACAAGCAGTGGAGTATGTGGTTTAATTCGAAGCAACGCGAAGAACCTTACCAGGTCTTGACATCCCTCTGACCGGTACAGAGATGTACCTTTCCTTCGGGACAGAGGAGACAGGTGGTGCATGGTTGTCGTCAGCTCGTGTCGTGAGATGTTGGGTTAAGTCCCGCAACGAGCGCAACCCTTGATCTTAGTTGCCAGCATTTCGGATGGGCACTCTAAGGTGACTGCCGGTGACAAACCGGAGGAAGGT
#103_Paenibacillus sp.10	Mock GB seedlings	Epiphyte	GCGCAAGCAGTGGAGTATGTGGTTTAATTCGAAGCAACGCGAAGAACCTTACCAGGTCTTGACATCCCTCTGACCGGTACAGAGATGTACCTTTCCTTCGGGACAGAGGAGACAGGTGGTGCATGGTTGTCGTCAGCTCGTGTCGTGAGATGTTGGGTTAAGTCCCGCAACGAGCGCAACCCTTATATTTAGTTGCCAGCACTTCGGGTGGGCACTCTAGATAGACTGCCGGTGACAAACCGGA
#104_Paenibacillus sp.11	Mock GB seedlings	Epiphyte	GGAATTGACGGGGACCCGCACAAGCAGTGGAGTATGTGGTTTAATTCGAAGCAACGCGAAGAACCTTACCAGGTCTTGACATCCCTCTGATCGATACAGAGATGTATCTTTCCTTCGGGACAGAGGAGACAGGTGGTGCATGGTTGTCGTCAGCTCGTGTCGTGAGATGTTGGGTTAAGTCCCGCAACGAGCGCAACCCTTATATTTAGTTGCCAGCACTTCGGGTGGGCACTCTAGATA
#106_Paenibacillus sp.13	Um infected GB seedlings	Endophyte	CTCAAAGGAATTGACGGGGACCCGCACAAGCAGTGGAGTATGTGGTTTAATTCGAAGCAACGCGAAGAACCTTACCAGGTCTTGACATCCCGATGCAAGCACTAGAGATAGTGCCCTTCTTCGGAACATCGGAGACAGGTGGTGCATGGTTGTCGTCAGCTCGTGTCGTGAGATGTTGGGTTAAGTCCCGCAACGAGCGCAACCCTTGATCTTA
#107_Paenibacillus sp.14	Mock GB seedlings	Endophyte	CTCAAAGGAATTGACGGGGACCCGCACAAGCAGTGGAGTATGTGGTTTAATTCGAAGCAACGCGAAGAACCTTACCAGGTCTTGACATCCCTCTGACCGGTACAGAGATGTATCTTTCCTTCGGGACAGAGGAGACAGGTGGTGCATGGTTGTCGTCAGCTCGTGTCGTGAGATGTTGGGTTAAGTCCCGCAACGAGCGCAACCCTTATATTTAGTTGCCAGCACTTCGGGTGGGCACTCTAGATAGACTGCCGGTGACAAACCGGAGGAAGG
#108_Paenibacillus sp.15	Adult Ky21 maize	Epiphyte	TTGACGGGGACCCGCACAAGCAGTGGAGTATGTGGTTTAATTCGAAGCAACGCGAAGAACCTTACCAGGTCTTGACATCCCTCTGACCGGTATAGAGATGTACCTTTCCTTCGGGACAGAGGAGACAGGTGGTGCATGGTTGTCGTCAGCTCGTGTCGTGAGATGTTGGGTTAAGTCCCGCAACGAGCGCAACCCTTGATCTTAGTTGCCAGCATGTAAGGCTGGGCACTCTAAGGTGACTGCCGGTGACAAACCGGA
#109_Paenibacillus sp.16	Adult Ky21 maize	Endophyte	GGAATTGACGGGGACCCGCACAAGCAGTGGAGTATGTGGTTTAATTCGAAGCAACGCGAAGAACCTTACCAGGTCTTGACATCCCTCTGACCGGTACAGAGATGTACCTTTCCTTCGGGACAGAGGAGACAGGTGGTGCATGGTTGTCGTCAGCTCGTGTCGTGAGATGTTGGGTTAAGTCCCGCAACGAGCGCAACCCTTGATCTTAGTTGCCAGCACTTCGGGTGGGCACTCTAAGGTGACTGCCGGTGACAAACCGGAGGAAGGT
#110_Paenibacillus sp.18	Adult Ky21 maize	Endophyte	TTGACGGGGACCCGCACAAGCAGTGGAGTATGTGGTTTAATTCGAAGCAACGCGAAGAACCTTACCAGGTCTTGACATCCCTTTGACCGGTATAGAGATGTACCTTTCCTTCGGGACAGAGGAGACAGGTGGTGCATGGTTGTCGTCAGCTCGTGTCGTGAGATGTTGGGTTAAGTCCCGCAACGAGCGCAACCCTTGATCTTAGTTGCCAGCAGGTAAGGCTGGGCACTCTAAGGTGACTGCCGGTGACAAACCGGA
#111_Paenibacillus sp.19	Adult Ky21 maize	Endophyte	GACCGCCTGGGGAGTACGGCCGCAAGGTTAAAACTCAAATGAATTGACGGGGGCCCGCACAAGCGGTGGAGCATGTGGTTTAATTCGAAGCAACGCGAAGAACCTTACCAGGCCTTGACATCCAATGAACTTTCTAGAGATAGATTGGTGCCTTCGGGAACATTGAGACAGGTGCTGCATGGCTGTCGTCAGCTCGTGTCGTGAGATGTTGGGTTAAGTCCCGTAACGAGCGCAACCCTTGTCCTTAGTTACCAGCACGTTATGGTGGGCACTCTAAGGAGACTGCCGGTGACAAACCGGAGGAAGG
#112_Paenarthrobacter sp.	Mock GB seedlings	Epiphyte	AAAACTCAAAGGAATTGACGGGGGCCCGCACAAGCGGCGGAGCATGCGGATTAATTCGATGCAACGCGAAGAACCTTACCAAGGCTTGACATGAACCGGAAAGACCTGGAAACAGGTGCCCCGCTTGCGGTCGGTTTACAGGTGGTGCATGGTTGTCGTCAGCTCGTGTCGTGAGATGTTGGGTTAAGTCCCGCAACGAGCGCAACCCTCGTTCTATGTTGCCAGCGGTTCGGCCGGGGACTCATAGGAGACTGCCGGGGTCAACTC
#113_Bacillus sp.1	Um infected GB seedlings	Epiphyte	AGAAGCCCTATCTCTAGGGTTTTCAGAGGATGTCAAGACCTGGTAAGGTTCTTCGCGTTGCTTCGAATTAAACCACATGCTCCACCGCTTGTGCGGGCCCCCGTCAATTCCTTTGAGTTTCAGCCTTGCGGCCGTACTCCCCAGGCGGAGTGCTTAATGCGTTAACTTCAGCACTAAAGGGCGGAAACCCTCTAACACTTAGCACTCATCGTTTACGGCGTGGACTACCAGGG
#114_Bacillus sp.1	Um infected GB seedlings	Endophyte	CATTAAGCACTCCGCCTGGGGAGTACGGCCGCAAGGCTGAAACTCAAAGGAATTGACGGGGGCCCGCACAAGCGGTGGAGCATGTGGTTTAATTCGAAGCAACGCGAAGAACCTTACCAGGTCTTGACATCCTCTGAAAACCCTAGAGATAGGGCTTCTCCTTCGGGAGCAGAGTGACAGGTGGTGCATGGTTGTCGTCAGCTCGTGTCGTGAGATGTTGGGTTAAGTCCCGCAACGAGCGCAACCCTTGATCTTAGTTGCCATCATTAAGTTGGGCACTCTAAGGTGACTGCCGGTGACAAACCGGAGGAAGGT
#115_Bacillus sp.1	Mock GB seedlings	Endophyte	GCACAAGCGGTGGAGCATGTGGTTTAATTCGAAGCAACGCGAAGAACCTTACCAGGTCTTGACATCCTCTGAAAACCCTAGAGATAGGGCTTCTCCTTCGGGAGCAGAGTGACAGGTGGTGCATGGTTGTCGTCAGCTCGTGTCGTGAGATGTTGGGTTAAGTCCCGCAACGAGCGCAACCCTTGATCTTAGTTGCCATCATTAAGTTGGGCACTCTAAGGTGACTGCCGGTGACAAACCGGA
#116_Bacillus sp.1	Mock GB seedlings	Epiphyte	GATCAAGGGTTGCGCTCGTTGCGGGACTTAACCCAACATCTCACGACACGAGCTGACGACAACCATGCACCACCTGTCACTCTGCTCCCGAAGGAGAAGCCCTATCTCTAGGGTTTTCAGAGGATGTCAAGACCTGGTAAGGTTCTTCGCGTTGCTTCGAATTAAACCACATGCTCCACCGCTTGTGCGGGCCCCCGTCAATTCCTTTGAGTTTCAGCCTTGCGGCCGTACTCCCCAGGCGGAGTGCTTAATGCGTTAACTTCAGCACTAAAGGGCGGAAACCCTCTAACACTTAGCACTCATCGTTTACGGCGTGGACTACCA
#118_Bacillus sp.2	Adult Ky21 maize	Endophyte	GCACAAGCGGTGGAGCATGTGGTTTAATTCGAAGCAACGCGAAGAACCTTACCAGGTCTTGACATCCTCTGACAACCCTAGAGATAGGGCTTTCCCCTTCGGGGGACAGAGTGACAGGTGGTGCATGGTTGTCGTCAGCTCGTGTCGTGAGATGTTGGGTTAAGTCCCGCAACGAGCGCAACCCTTGATCTTAGTTGCCAGCATTCAGTTGGGCACTCTAAGGTGACTGCCGGTGAC
#119_Bacillus sp.3	Mock GB seedlings	Epiphyte	CGAGCTGACGACAACCATGCACCACCTGTCACTCTGCCCCCGAAGGGGAAGCCCTATCTCTAGGGTTGTCAGAGGATGTCAAGACCTGGTAAGGTTCTTCGCGTTGCTTCGAATTAAACCACATGCTCCACCGCTTGTGCGGGCCCCCGTCAATTCCTTTGAGTTTCAGTCTTGCGACCGTACTCCCCAGGCGGAGTGCTTAATGCGTTTGCTGCAGCACTAAAGGGCGGAAACCCTCTAACACTTAGCACTCATCGTTTACGGCGTGGACTACCAGGGTATCT
#120_Bacillus sp.3	Um infected GB seedlings	Endophyte	TTGACGGGGGCCCGCACAAGCGGTGGAGCATGTGGTTTAATTCGAAGCAACGCGAAGAACCTTACCAGGTCTTGACATCCTCTGACAACCCTAGAGATAGGGCTTCCCCTTCGGGGGCAGAGTGACAGGTGGTGCATGGTTGTCGTCAGCTCGTGTCGTGAGATGTTGGGTTAAGTCCCGCAACGAGCGCAACCCTTGATCTTAGTTGCCAGCATTCAGTTGGGCACTCTAAGGTGACTGCCGGTGACAAACCGGA
#121_Bacillus sp.3	Mock GB seedlings	Endophyte	GACTGAAACTCAAAGGAATTGACGGGGGCCCGCACAAGCGGTGGAGCATGTGGTTTAATTCGAAGCAACGCGAAGAACCTTACCAGGTCTTGACATCCTCTGACAACCCTAGAGATAGGGCTTCCCCTTCGGGGGCAGAGTGACAGGTGGTGCATGGTTGTCGTCAGCTCGTGTCGTGAGATGTTGGGTTAAGTCCCGCAACGAGCGCAACCCTTGATCTTAGTTGCCAGCATTCAGTTGGGCACTCTAAGGTGACTGCCGGTGACAAACCGGAGGAAGGT
#122_Bacillus sp.4	Um infected GB seedlings	Endophyte	CACCTGTCACTCTGCTCCCGAAGGAGAAGCTCTATCTCTAGAGTTTTCAGAGGATGTCAAGACCTGGTAAGGTTCTTCGCGTTGCTTCGAATTAAACCACATGCTCCACCGCTTGTGCGGGCCCCCGTCAATTCCTTTGAGTTTCAGCCTTGCGGCCGTACTCCCCAGGCGGAGTGCTTAATGCGTTAACTTCAGCACTAAAGGGCGGAAACCCTCTAACACTTAGCACTCATCGTTTACGGCGTGGACTACCAGGGTATCTAATCC
#123_Bacillus sp.6	Mock GB seedlings	Endophyte	TTGACGGGGGCCCGCACAAGTGGTGGAGCATGTGGTTTAATTCGAAGCAACGCGAAGAACCTTACCAGGTCTTGACATCCTCTGACAACCCTAGAGATAGGGCTTTCCCTTCGGGGACAGAGTGACAGGTGGTGCATGGTTGTCGTCAGCTCGTGTCGTGAGATGTTGGGTTAAGTCCCGCAACGAGCGCAACCCTTGATCTTAGTTGCCAGCATTCAGTTGGGCACTCTAAGGTGACTGCCGGTGACAAACCGGA
#124_Bacillus sp.7	Um infected GB seedlings	Epiphyte	AACGCTCTATCTCTAGAGTTGTCAGAGGATGTCAAGACCTGGTAAGGTTCTTCGCGTTGCTTCGAATTAAACCACATGCTCCACCGCTTGTGCGGGCCCCCGTCAATTCCTTTGAGTTTCAGTCTTGCGACCGTACTCCCCAGGCGGAGTGCTTAATGCGTTAGCTGCAGCACTAAAGGGCGGAAACCCTCTAACACTTAGCACTCATCGTTTACGGCGTGGACTACCA
#125_Bacillus sp.7	Um infected GB seedlings	Endophyte	CTCAAAGGAATTGACGGGGGCCCGCACAAGCGGTGGAGCATGTGGTTTAATTCGAAGCAACGCGAAGAACCTTACCAGGTCTTGACATCCTCTGACAACTCTAGAGATAGAGCGTTCCCCTTCGGGGGACAGAGTGACAGGTGGTGCATGGTTGTCGTCAGCTCGTGTCGTGAGATGTTGGGTTAAGTCCCGCAACGAGCGCAACCCTTGATCTTAGTTGCCAGCATTTAGTTGGGCACTCTAAGGTGACTGCCGGTGACAAACCGGAGGAAGG
#126_Bacillus sp.10	Um infected GB seedlings	Epiphyte	GCGCTCGTTGCGGGACTTAACCCAACATCTCACGACACGAGCTGACGACAACCATGCACCACCTGTCACC ATGTCCCCCGAAGGGGAACGCTCTATCTCTAGAGTTGTCATGGGATGTCAAGACCTGGTAAGGTTCTTCG CGTTGCTTCGAATTAAACCACATGCTCCACCGCTTGTGCGGGCCCCCGTCAATTCCTTTGAGTTTCAGTC TTGCGACCGTACTCCCCAGGCGGAGTGCTTAATGCGTTTGCTGCAGCACTAAAGGGCGGAAACCCTCTAA CACTTAGCACTCATCGTTTACGGCGTGGACTACCAGGGTA
#127_Bacillus sp.8	Mock GB seedlings	Endophyte	TTGACGGGGGCCCGCACAAGCGGTGGAGCATGTGGTTTAATTCGAAGCAACGCGAAGAACCTTACCAGGTCTTGACATCCTCTGACAATCCTAGAGATAGGACGTCCCCTTCGGGGGCAGAGTGACAGGTGGTGCATGGTTGTCGTCAGCTCGTGTCGTGAGATGTTGGGTTAAGTCCCGCAACGAGCGCAACCCTTGATCTTAGTTGCCAGCATTCAGTTGGGCACTCTAAGGTGACTGCCGGTGACAAACCGGAGGAAGGT
#128_Bacillus sp.8	Adult Ky21 maize	Epiphyte	TTGACGGGGGCCCGCACAAGCGGTGGAGCATGTGGTTTAATTCGAAGCAACGCGAAGAACCTTACCAGGTCTTGACATCCTCTGACAATCCTAGAGATAGGACGTCCCCTTCGGGGGCAGAGTGACAGGTGGTGCATGGTTGTCGTCAGCTCGTGTCGTGAGATGTTGGGTTAAGTCCCGCAACGAGCGCAACCCTTGATCTTAGTTGCCAGCATTCAGTTGGGCACTCTAAGGTGACTGCCGGTGAC
#129_Bacillus sp.9	Um infected GB seedlings	Endophyte	TTGACGGGGGCCCGCACAAGCGGTGGAGCATGTGGTTTAATTCGAAGCAACGCGAAGAACCTTACCAGGTCTTGACATCCTCTGACAACCCTAGAGATAGGGCTTCCCCTTCGGGGGCAGAGTGACAGGTGGTGCATGGTTGTCGTCAGCTCGTGTCGTGAGATGTTGGGTTAAGTCCCGCAACGAGCGCAACCCTTGATCTTAGTTGCCAGCATTCAGTTGGGCACTCTAAGGTGACTGCCGGTGACAAACCGGA
#130_Peribacillus sp.1	Um infected GB seedlings	Endophyte	GGCTGAAACTCAAAGGAATTGACGGGGGCCCGCACAAGCGGTGGAGCATGTGGTTTAATTCGAAGCAACGCGAAGAACCTTACCAGGTCTTGACATCCTCTGACAACCCTAGAGATAGGGCTTTCCCCTTCGGGGGACAGAGTGACAGGTGGTGCATGGTTGTCGTCAGCTCGTGTCGTGAGATGTTGGGTTAAGTCCCGCAACGAGCGCAACCCTTGATCTTAGTTGCCAGCATTCAGTTGGGCACTCTAAGGTGACTGCCGGTGACAAACCGGAGGAAGGT
#131_Peribacillus sp.1	Mock GB seedlings	Endophyte	GGCTGAAACTCAAAGGAATTGACGGGGGCCCGCACAAGCGGTGGAGCATGTGGTTTAATTCGAAGCAACGCGAAGAACCTTACCAGGTCTTGACATCCTCTGACAACCCTAGAGATAGGGCTTTCCCCTTCGGGGGACAGAGTGACAGGTGGTGCATGGTTGTCGTCAGCTCGTGTCGTGAGATGTTGGGTTAAGTCCCGCAACGAGCGCAACCCTTGATCTTAGTTGCCAGCATTCAGTTGGGCACTCTAAGGTGACTGCCGGTGACAAACCGGAGGAAGGT
#132_Peribacillus sp.2	Um infected GB seedlings	Epiphyte	GCGCTCGTTGCGGGACTTAACCCAACATCTCACGACACGAGCTGACGACAACCATGCACCACCTGTCACTCTGTCCCCCGAAGGGGAAAGCCCTATCTCTAGGGTTGTCAGAGGATGTCAAGACCTGGTAAGGTTCTTCGCGTTGCTTCGAATTAAACCACATGCTCCACCGCTTGTGCGGGCCCCCGTCAATTCCTTTGAGTTTCAGCCTTGCGGCCGTACTCCCCAGGCGGAGTGCTTAATGCGTTAGCTGCAGCACTAAAGGGCGGAAACCCTCTAACACTTAGCACTCATCGTTTACGGCGTGGACTACCA
#133_Peribacillus sp.2	Um infected GB seedlings	Endophyte	CATCTCACGACACGAGCTGACGACAACCATGCACCACCTGTCACTCTGTCCCCCGAAGGGGAAAGCCCTATCTCTAGGGTTGTCAGAGGATGTCAAGACCTGGTAAGGTTCTTCGCGTTGCTTCGAATTAAACCACATGCTCCACCGCTTGTGCGGGCCCCCGTCAATTCCTTTGAGTTTCAGCCTTGCGGCCGTACTCCCCAGGCGGAGTGCTTAATGCGTTAGCTGCAGCACTAAAGGGCGGAAACCCTCTAACACTTAGCACTCATCGTTTACGGCGTGGACTACCAGGGT
#134_Peribacillus sp.2	Mock GB seedlings	Endophyte	TTGCGCTCGTTGCGGGACTTAACCCAACATCTCACGACACGAGCTGACGACAACCATGCACCACCTGTCACTCTGTCCCCCGAAGGGGAAAGCCCTATCTCTAGGGTTGTCAGAGGATGTCAAGACCTGGTAAGGTTCTTCGCGTTGCTTCGAATTAAACCACATGCTCCACCGCTTGTGCGGGCCCCCGTCAATTCCTTTGAGTTTCAGCCTTGCGGCCGTACTCCCCAGGCGGAGTGCTTAATGCGTTAGCTGCAGCACTAAAGGGCGGAAACCCTCTAACACTTAGCACTCATCGTTTACGGCGTGGACTACCAGGGTAT
#135_Peribacillus sp.2	Adult Ky21 maize	Endophyte	TTGACGGGGGCCCGCACAAGCGGTGGAGCATGTGGTTTAATTCGAAGCAACGCGAAGAACCTTACCAGGTCTTGACATCCTCTGATAACCCTAGAGATAGGGCTTTCCCCTTCGGGGGACAGAGTGACAGGTGGTGCATGGTTGTCGTCAGCTCGTGTCGTGAGATGTTGGGTTAAGTCCCGCAACGAGCGCAACCCTTGATCTTAGTTGCCAGCATTCAGTTGGGCACTCTAAGGTGACTGCCGGTGACAAACCGGAGGAAGGTGGGGATGACGTAA
#136_Peribacillus sp.3	Um infected GB seedlings	Endophyte	TTGACGGGGGCCCGCACAAGCGGTGGAGCATGTGGTTTAATTCGAAGCAACGCGAAGAACCTTACCAGGTCTTGACATCCTCTGACAACCCTAGAGATAGGGCTTTCCCCTTCGGGGGACAGAGTGACAGGTGGTGCATGGTTGTCGTCAGCTCGTGTCGTGAGATGTTGGGTTAAGTCCCGCAACGAGCGCAACCCTTGATCTTAGTTGCCAGCATTCAGTTGGGCACTCTAAGGTGACTGCCGGTGACAAACCGGA
#137_Peribacillus sp.3	Adult Ky21 maize	Endophyte	CTCAAAGGAATTGACGGGGGCCCGCACAAGCGGTGGAGCATGTGGTTTAATTCGAAGCAACGCGAAGAACCTTACCAGGTCTTGACATCCTCTGACAACCCTAGAGATAGGGCTTTCCCCTTCGGGGGACAGAGTGACAGGTGGTGCATGGTTGTCGTCAGCTCGTGTCGTGAGATGTTGGGTTAAGTCCCGCAACGAGCGCAACCCTTGATCTTAGTTGCCAGCATTCAGTTGGGCACTCTAAGGTGACTGCCGGTGACAAACCGGAGGAAGG
#138_Peribacillus sp.3	Mock GB seedlings	Endophyte	TTGACGGGGGCCCGCACAAGCGGTGGAGCATGTGGTTTAATTCGAAGCAACGCGAAGAACCTTACCAGGTCTTGACATCCTCTGACAACCCTAGAGATAGGGCTTTCCCCTTCGGGGGACAGAGTGACAGGTGGTGCATGGTTGTCGTCAGCTCGTGTCGTGAGATGTTGGGTTAAGTCCCGCAACGAGCGCAACCCTTGATCTTAGTTGCCAGCATTCAGTTGGGCACTCTAAGGTGACTGCCGGTGACAAACCGGAGG
#139_Peribacillus sp.3	Mock GB seedlings	Epiphyte	CTCAAAGGAATTGACGGGGGCCCGCACAAGCGGTGGAGCATGTGGTTTAATTCGAAGCAACGCGAAGAACCTTACCAGGTCTTGACATCCTCTGACAACCCTAGAGATAGGGCTTTCCCCTTCGGGGGACAGAGTGACAGGTGGTGCATGGTTGTCGTCAGCTCGTGTCGTGAGATGTTGGGTTAAGTCCCGCAACGAGCGCAACCCTTGATCTTAGTTGCCAGCATTCAGTTGGGCACTCTAAGGTGACTGCCGGTGACAAACCGGAGGAAGGT
#140_Peribacillus sp.4	Adult Ky21 maize	Endophyte	GCACAAGCGGTGGAGCATGTGGTTTAATTCGAAGCAACGCGAAGAACCTTACCAGGTCTTGACATCCTCTGACAACCCTAGAGATAGGGCTTTCCCCTTCGGGGGACAGAGTGACAGGTGGTGCATGGTTGTCGTCAGCTCGTGTCGTGAGATGTTGGGTTAAGTCCCGCAACGAGCGCAACCCTTGATCTTAGTTGCCAGCATTCAGTTGGGCACTCTAAGGTGACTGCC
#142_Psychrobacillus sp.1	Um infected GB seedlings	Epiphyte	TTGCGCTCGTTGCGGGACTTAACCCAACATCTCACGACACGAGCTGACGACAACCATGCACCACCTGTCACCGCTGTCCCCGAAGGGAAAAGCCTATCTCTAGGCCGGTCAGCGGGATGTCAAGACCTGGTAAGGTTCTTCGCGTTGCTTCGAATTAAACCACATGCTCCACCGCTTGTGCGGGCCCCCGTCAATTCCTTTGAGTTTCAGTCTTGCGACCGTACTCCCCAGGCGGAGTGCTTAATGCGTTAGCTGCAGCACTAAGGGGCGGAAACCCCCTAACACTTAGCACTCATCGTTTACGGCGTGGACTACCAGGGTAT
#143_Psychrobacillus sp.1	Mock GB seedlings	Epiphyte	GACTGAAACTCAAAGGAATTGACGGGGGCCCGCACAAGCGGTGGAGCATGTGGTTTAATTCGAAGCAACGCGAAGAACCTTACCAGGTCTTGACATCCCGCTGACCGGCCTAGAGATAGGCTTTTCCCTTCGGGGACAGCGGTGACAGGTGGTGCATGGTTGTCGTCAGCTCGTGTCGTGAGATGTTGGGTTAAGTCCCGCAACGAGCGCAACCCTTGATCTTAGTTGCCAGCATTTAGTTGGGCACTCTAAGGTGACTGCCGGTGATAAACCGGAGGAAGGT
#144_Psychrobacillus sp.1	Um infected GB seedlings	Endophyte	GACTGAAACTCAAAGGAATTGACGGGGGCCCGCACAAGCGGTGGAGCATGTGGTTTAATTCGAAGCAACGCGAAGAACCTTACCAGGTCTTGACATCCCGCTGACCGGCCTAGAGATAGGCTTTTCCCTTCGGGGACAGCGGTGACAGGTGGTGCATGGTTGTCGTCAGCTCGTGTCGTGAGATGTTGGGTTAAGTCCCGCAACGAGCGCAACCCTTGTTCTTAGTTGCCAGCATTCAGTTGGGCACTCTAAGGAGACTGCCGGTGATAAACCGGAGGAAGGTGGGGATGACGT
#146_Psychrobacillus sp.1	Adult Ky21 maize	Endophyte	AGTGCTGCAGCTAACGCATTAAGCACTCCGCCTGGGGAGTACGGTCGCAAGACTGAAACTCAAAGGAATTGACGGGGGCCCGCACAAGCGGTGGAGCATGTGGTTTAATTCGAAGCAACGCGAAGAACCTTACCAGGTCTTGACATCCCGCTGACCGGCCTAGAGATAGGCTTTTCCCTTCGGGGACAGCGGTGACAGGTGGTGCATGGTTGTCGTCAGCTCGTGTCGTGAGATGTTGGGTTAAGTCCCGCAACGAGCGCAACCCTTGATCTTAGTTGCCAGCATTCAGTTGGGCACTCTAAGGTGACTGCCGGTGATAAACCGGAGGAAGGT
#147_Pseudomonas sp.1	Um infected GB seedlings	Epiphyte	TTGACCGCCTGGGGAGTACGGCCGCAAGGTTAAAACTCAAATGAATTGACGGGGGCCCGCACAAGCGGTGGAGCATGTGGTTTAATTCGAAGCAACGCGAAGAACCTTACCAGGCCTTGACATCCAATGAACTTTCCAGAGATGGATTGGTGCCTTCGGGAACATTGAGACAGGTGCTGCATGGCTGTCGTCAGCTCGTGTCGTGAGATGTTGGGTTAAGTCCCGTAACGAGCGCAACCCTTGTCCTTAGTTACCAGCACGTTATGGTGGGCACTCTAAGGAGACTGCCGGTGACAAACCGGAGGAAGGT
#152_Pseudomonas sp.3	Um infected GB seedlings	Endophyte	TGAATTGACGGGGGCCCGCACAAGCGGTGGAGCATGTGGTTTAATTCGAAGCAACGCGAAGAACCTTACCAGGCCTTGACATCCAATGAACTTTCTAGAGATAGATTGGTGCCTTCGGGAACATTGAGACAGGTGCTGCATGGCTGTCGTCAGCTCGTGTCGTGAGATGTTGGGTTAAGTCCCGTAACGAGCGCAACCCTTGTCCTTAGTTACCAGCACGTCATGGTGGGCACTCTAAGGAGACTGCCGGTGAC
#153_Pseudomonas sp.3	Mock GB seedlings	Endophyte	TGAATTGACGGGGGCCCGCACAAGCGGTGGAGCATGTGGTTTAATTCGAAGCAACGCGAAGAACCTTACCAGGCCTTGACATCCAATGAACTTTCTAGAGATAGATTGGTGCCTTCGGGAACATTGAGACAGGTGCTGCATGGCTGTCGTCAGCTCGTGTCGTGAGATGTTGGGTTAAGTCCCGTAACGAGCGCAACCCTTGTCCTTAGTTACCAGCACGTCATGGTGGGCACTCTAAGGAGACTGCCGGTGACAAACCGGA
#154_Pseudomonas sp.3	Adult Ky21 maize	Epiphyte	TGAATTGACGGGGGCCCGCACAAGCGGTGGAGCATGTGGTTTAATTCGAAGCAACGCGAAGAACCTTACCAGGCCTTGACATCCAATGAACTTTCTAGAGATAGATTGGTGCCTTCGGGAACATTGAGACAGGTGCTGCATGGCTGTCGTCAGCTCGTGTCGTGAGATGTTGGGTTAAGTCCCGTAACGAGCGCAACCCTTGTCCTTAGTTACCAGCACGTCATGGTGGGCACTCTAAGGAGACTGCCGGTGACAAACCGGA
#155_Pseudomonas sp.3	Adult Ky21 maize	Endophyte	AAAACTCAAATGAATTGACGGGGGCCCGCACAAGCGGTGGAGCATGTGGTTTAATTCGAAGCAACGCGAAGAACCTTACCAGGCCTTGACATCCAATGAACTTTCTAGAGATAGATTGGTGCCTTCGGGAACATTGAGACAGGTGCTGCATGGCTGTCGTCAGCTCGTGTCGTGAGATGTTGGGTTAAGTCCCGTAACGAGCGCAACCCTTGTCCTTAGTTACCAGCACGTCATGGTGGGCACTCTAAGGAGACTGCCGGTGACAAACCGGAGGAAGGT
#156_Pseudomonas sp.4	Um infected GB seedlings	Epiphyte	TTGCGCTCGTTACGGGACTTAACCCAACATCTCACGACACGAGCTGACGACAGCCATGCAGCACCTGTCTCAATGTTCCCGAAGGCACCAATCCATCTCTGGAAAGTTCATTGGATGTCAAGGCCTGGTAAGGTTCTTCGCGTTGCTTCGAATTAAACCACATGCTCCACCGCTTGTGCGGGCCCCCGTCAATTCATTTGAGTTTTAACCTTGCGGCCGTACTCCCCAGGCGGTCAACTTAATGCGTTAGCTGCGCCACTAAAAGCTCAAGGCTTCCAACGGCTAGTTGACATCGTTTACGGCGTGGACTACCAGGGTAT
#157_Pseudomonas sp.5	Um infected GB seedlings	Epiphyte	TTGACGGGGGCCCGCACAAGCGGTGGAGCATGTGGTTTAATTCGAAGCAACGCGAAGAACCTTACCTGGCCTTGACATGCTGAGAACTTTCCAGAGATGGATTGGTGCCTTCGGGAACTCAGACACAGGTGCTGCATGGCTGTCGTCAGCTCGTGTCGTGAGATGTTGGGTTAAGTCCCGTAACGAGCGCAACCCTTGTCCTTAGTTACCAGCACGTTATGGTGGGCACTCTAAGGAGACTGCCGGTGACAAACCGGAGGAAGGT
#158_Pseudomonas sp.6	Mock GB seedlings	Endophyte	CGGACGCTAATACCGCATACGTCCTACGGGAGAAAGCAGGGGACCTTCGGGCCTTGCGCTATCAGATGAGCCTAGGTCGGATTAGCTAGTTGGTGAGGTAATGGCTCACCAAGGCGACGATCCGTAACTGGTCTGAGAGGATGATCAGTCACACTGGAACTGAGACACGGTCCAGACTCCTACGGGAGGCAGCAGTGGGGAATATTGGACAATGGGCGAAAGCCTGATCCAGCCATGCCGCGTGTGTGAAGAAGGTCTTCGGATTGTAAAGCACTTTAAGTTGGGAGGAAGGGTTGTAGATTAATACTCTGCAATTTTGACGTTACCGACAGAATAAGCACCGGCTAACTCTGTGCCAGCAGCCGCGGTAATACAGAGGGTGCAAGCGTTAATCGGAAT…
#159_Pseudomonas sp.8	Um infected GB seedlings	Epiphyte	TGAATTGACGGGGGCCCGCACAAGCGGTGGAGCATGTGGTTTAATTCGAAGCAACGCGAAGAACCTTACCAGGCCTTGACATCCAATGAACTTTCTAGAGATAGATTGGTGCCTTCGGGAACATTGAGACAGGTGCTGCATGGCTGTCGTCAGCTCGTGTCGTGAGATGTTGGGTTAAGTCCCGTAACGAGCGCAACCCTTGTCCTTAGTTACCAGCACGTTATGGTGGGCACTCT
#160_Gottfriedia sp.1	Mock GB seedlings	Endophyte	TTGACGGGGGCCCGCACAAGTGGTGGAGCATGTGGTTTAATTCGAAGCAACGCGAAGAACCTTACCAGGTCTTGACATCCTCTGACAACCCTAGAGATAGGGCTTTCCCTTCGGGGACAGAGTGACAGGTGGTGCATGGTTGTCGTCAGCTCGTGTCGTGAGATGTTGGGTTAAGTCCCGCAACGAGCGCAACCCTTGATCTTAGTTGCCAGCATTCAGTTGGGCACTCTAAGGTGACTGCCGGTGACAAACCGGA
#161_Bacillus sp.10	Um infected GB seedlings	Endophyte	GGAATTGACGGGGGCCCGCACAAGCGGTGGAGCATGTGGTTTAATTCGAAGCAACGCGAAGAACCTTACCAGGTCTTGACATCCTCTGACAACCCTAGAGATAGGGCTTCCCCTTCGGGGGCAGAGTGACAGGTGGTGCATGGTTGTCGTCAGCTCGTGTCGTGAGATGTTGGGTTAAGTCCCGCAACGAGCGCAACCCTTGATCTTAGTTGCCAGCATTCAGTTGGGCACTCTAAGGTGACTGCCGGTGAC
