## Supplementary Dataset 5 for "*Ustilago maydis* infection reshapes the maize phyllosphere microbiome through antimicrobial effectors and host metabolic reprogramming"

### Sheet: Tabelle1
Oligonucleotides used for analysis of GH25 and ribo1 gene relative expression
Gene	Oligonucleotide sequence (5´-3´)
Ustilago maydis_ppi	Forward-ACATCGTCAAGGCTATCG
(Housekeeping gene)	Reverse-AAAGAACACCGGACTTGG
Um_ribo1(UMAG_10881)	Forward- CGGCCCATACAAGGAGTACC
	Reverse- TCCACAGAAAGTGCCATCGT
Um_gh25(UMAG_02727)	Forward- GGTGCCCGATTCGTCTACAT
	Reverse- AACCTGGCTTGAGTAGCACC
Oligonucleotides used for construction of plasmids
Construct name	Oligonucleotide sequence (5´-3´)	PCR description
p123-pPit2_U.maydis_GH25(UMAG_02727)-2xHA	Forward- GGGCTGCAGGAATTCGATCCATGAAGTTCTCCGGCACTG	Gibson Assembly Cloning system was used to clone Ustilago maydis GH25 (UMAG_02727) into p123 expression plasmid with 2xHA tag
	Reverse- AACATCGTATGGGTACCATGCAGCACCGTTGGCGTACTTC	Gibson Assembly Cloning system was used to clone Ustilago maydis GH25 (UMAG_02727) into p123 expression plasmid with 2xHA tag
p123-pPit2_U.maydis_GH25(UMAG_02727)-2xHA_mut(D124A)	Forward- CGATGACTCGAGGGCAAGCGCACCAGG	Site directed mutagenesis of Aspartate (GCG) to Alanine (GCC) with Quick Change II XL Site directed Mutagenesis Kit (Agilent Technologies)
	Reverse- CCTGGTGCGCTTGCCCTCGAGTCATCG	Site directed mutagenesis of Aspartate (GCG) to Alanine (GCC) with Quick Change II XL Site directed Mutagenesis Kit (Agilent Technologies)
Donor plasmid GH25 Knockout (homologues recombination)	Forward-TGCATGCCTGCAGGTCGACTTGAGCGCTAGGCGAGCGGAT	Amplification of left border of UMAG_02727
	Reverse-AAAACGACGGCCAGTGAATTTTGAACTGTTGATGTGACTT	Amplification of left border of UMAG_02727
	Forward-AATTCACTGGCCGTCGTTTTATTCAAATTGCCGCTGTCCT	Amplification of righ border of UMAG_02727
	Reverse-AAAACGACGGCCAGTGAATTCCTTTTTGCGCCGCATTCTA	Amplification of right border of UMAG_02727
sgRNA synthesis
Construct name	sgRNA sequence (5´-3´)
pCAS9HF1_UMAG_02727	CAAAATTCCATTCTACAACGGGCAAAGTGGTAGGCACCAGTTTTAGAGCTAGAAATAGC
Oligonucleotides used for 16S rRNA gene sequencing of the isolated bacterial strains
Gene	Oligonucleotide sequence (5´-3´)
16S (V1-V9) rRNA gene Primer (27F)	Forward- AGAGTTTGATCMTGGCTCAG
16S (V1-V9) rRNA gene Primer (1492R)	Reverse- TACGGYTACCTTGTTACGACTT
16S (V5-V7) rRNA gene Primer (799F)	Forward- AACMGGATTAGATACCCKG
16S (V5-V7) rRNA gene Primer (1193R)	Reverse- ACGTCATCCCCACCTTCC
